# Predicting gene expression using morphological cell responses to nanotopography

**DOI:** 10.1101/495879

**Authors:** Marie F.A. Cutiongco, Bjørn S. Jensen, Paul M. Reynolds, Nikolaj Gadegaard

## Abstract

Cells respond in complex ways to topographies, making it challenging to identify a direct relationship between surface topography and cell response. A key problem is the lack of informative representations of topographical parameters that translate directly into biological properties. Here, we present a platform to relate the effects of nanotopography on morphology to function. This platform utilizes the ‘morphome’, a multivariate dataset containing single cell measures of focal adhesions, the cytoskeleton, and chromatin. We demonstrate that nanotopography-induced changes in cell phenotype (both morphological and functional) are uniquely encoded by the morphome. The morphome was used to create a Bayesian linear regression model that robustly predicted changes in bone, cartilage, muscle and fibrous gene expression induced by nanotopography. Furthermore, the morphome effectively predicted nanotopography-induced gene expression within a complex co-culture microenvironment. The spatial, morphological and functional resolution of the morphome uncovered previously unknown effects of nanotopography on selectively altering cell-cell interaction and osteogenesis at the single cell level. Thus, the morphome confers the ability to quantify phenotype arising from cell-material interactions. Our new platform shows promise for rapidly assessing novel surface-patterned biomaterials for tissue regeneration and enables cell function-oriented exploration of new topographies.
