## Supplementary Data - Morphome features varied across cell type for "Predicting gene expression using morphological cell responses to nanotopography"

### Sheet: Sheet1
Table S5. Complete list of all features significantly varied across cell type
Feature	P value obtained from one-way ANOVA
	FLAT	SQ	NSQ	HEX
NuclearGranularity_1_CorrDNA	0	0	0	0
NuclearTexture_Correlation_CorrDNA_5_0	8.7e-10	0	0	2.78e-15
NuclearTexture_InfoMeas1_CorrDNA_5_0	2.42e-09	0	0	0
NuclearTexture_InfoMeas2_CorrDNA_5_0	5.99e-11	0	0	0
Granularity_2_CorrActin	0	0	0	4.6e-07
RadialDistribution_ZernikeMagnitude_CorrActin_0_0	0	0	0	3.94e-13
Granularity_1_CorrFAK	0.00619055	0	4.03e-06	3.96e-12
Intensity_IntegratedIntensityEdge_CorrFAK/CorrActin	0	0	0	0
Intensity_IntegratedIntensity_CorrFAK/CorrActin	0	0	0	0
RadialDistribution_ZernikeMagnitude_CorrFAK_0_0	0	0	0	5.14e-14
NuclearRadialDistribution_ZernikeMagnitude_CorrFAK_0_0	0	0	0	0
NuclearRadialDistribution_ZernikeMagnitude_CorrFAK_2_0	1.52e-11	0	0	4.55e-10
Intensity_IntegratedIntensityEdge_CorrpFAK/CorrActin	0	0	0	0
Intensity_IntegratedIntensity_CorrpFAK/CorrActin	1.46e-13	0	0	1.88e-10
Intensity_IntegratedIntensityEdge_CorrpFAK/CorrFAK	0	0	0	0
Intensity_IntegratedIntensity_CorrpFAK/CorrFAK	0	0	0	0
RadialDistribution_ZernikeMagnitude_CorrpFAK_0_0	0	0	0	0
Texture_InfoMeas2_CorrpFAK_5_0	1.15e-07	0	0	0
Texture_SumAverage_CorrpFAK_5_0	1.11e-16	0	0	6.49e-05
Granularity_1_CorrActin	0	1.11e-16	0	6.32e-10
RadialDistribution_MeanFrac_CorrFAK_10of10	0.0013199	1.11e-16	7.84e-10	0
Texture_Correlation_CorrpFAK_5_0	6.77e-09	1.11e-16	0	0
NuclearTexture_SumEntropy_CorrDNA_5_0	2.78e-10	2.22e-16	0	1.2e-07
NuclearRadialDistribution_ZernikeMagnitude_CorrpFAK_0_0	0	2.22e-16	0	0
NuclearTexture_SumAverage_CorrDNA_5_0	8.88e-16	7.77e-16	5.89e-08	0.0102396
NuclearTexture_InverseDifferenceMoment_CorrDNA_5_0	0.00011	2.33e-15	0.000969	6.76e-13
RadialDistribution_ZernikeMagnitude_CorrActin_2_0	0	4.55e-15	0	3.84e-10
Texture_SumAverage_CorrFAK_5_0	0	4.55e-15	0	0.00315578
NuclearRadialDistribution_ZernikeMagnitude_CorrActin_0_0	0	5e-15	0	2.53e-09
RadialDistribution_ZernikeMagnitude_CorrFAK_2_0	0	5.44e-15	0	9.88e-12
Texture_InverseDifferenceMoment_CorrpFAK_5_0	1.4e-14	5.77e-15	0	3.1e-05
Texture_SumAverage_CorrActin_5_0	1.12e-09	9.21e-15	0	0.00180699
NuclearTexture_SumVariance_CorrDNA_5_0	1.33e-08	1.49e-14	0	1.13e-10
NuclearTexture_SumAverage_CorrActin_5_0	5.25e-07	2.03e-14	0	0.000131
NuclearRadialDistribution_ZernikeMagnitude_CorrFAK_2_2	2e-15	2.98e-14	0	4.1e-08
NuclearRadialDistribution_RadialCV_CorrActin_2of10	1.05e-06	5.34e-14	0	0.0107562
NuclearRadialDistribution_RadialCV_CorrActin_3of10	0.000528	6.87e-14	0	0.0135269
NuclearGranularity_2_CorrDNA	8.04e-08	8.88e-14	0	0.00913644
Texture_Contrast_CorrpFAK_5_0	3.62e-12	1.15e-13	0	4.23e-05
NuclearRadialDistribution_ZernikeMagnitude_CorrFAK_8_4	3.96e-07	2.1e-13	4.88e-14	7.23e-07
RadialDistribution_ZernikeMagnitude_CorrpFAK_2_0	0	6.62e-13	4e-15	0
RadialDistribution_RadialCV_CorrActin_2of10	3.16e-06	1.32e-12	0	0.00759819
NuclearTexture_Variance_CorrDNA_5_0	3.37e-07	1.44e-12	0	2.97e-09
Texture_SumEntropy_CorrpFAK_5_0	4.3e-12	2.38e-12	0	9.59e-09
NuclearRadialDistribution_ZernikeMagnitude_CorrFAK_6_2	1.51e-07	3.02e-12	1.57e-14	5.4e-06
NuclearShape_MinFeretDiameter	6.52e-13	3.62e-12	3.17e-09	1.89e-07
RadialDistribution_RadialCV_CorrActin_1of10	0.000161	4.19e-12	0	0.00672634
Texture_Entropy_CorrpFAK_5_0	4.92e-13	4.34e-12	0	1.07e-07
NuclearRadialDistribution_ZernikeMagnitude_CorrpFAK_2_2	0	9.22e-12	1.31e-11	4.36e-08
RadialDistribution_ZernikeMagnitude_CorrActin_2_2	5.82e-11	1.08e-11	1.36e-11	5.9e-05
NuclearTexture_DifferenceEntropy_CorrDNA_5_0	3.94e-07	1.19e-11	1.08e-05	3.29e-12
NuclearTexture_Contrast_CorrDNA_5_0	2.69e-06	1.37e-11	0.000203	6.19e-12
NuclearRadialDistribution_ZernikeMagnitude_CorrActin_2_2	0	1.48e-11	0	1.13e-05
Texture_InfoMeas1_CorrpFAK_5_0	1.68e-07	1.69e-11	0	0
Texture_SumVariance_CorrpFAK_5_0	5.16e-11	1.71e-11	0	2.36e-10
NuclearShape_MinorAxisLength	1.93e-11	2.52e-11	1.25e-05	2.92e-08
Texture_DifferenceEntropy_CorrpFAK_5_0	2.76e-12	2.61e-11	0	3.1e-06
NuclearRadialDistribution_RadialCV_CorrActin_4of10	0.0043489	3.95e-11	0	0.0275928
Texture_AngularSecondMoment_CorrpFAK_5_0	2.5e-12	4.19e-11	0	3.47e-06
NuclearTexture_SumAverage_CorrFAK_5_0	2.88e-05	6.82e-11	1.8e-09	0.00510095
Texture_InverseDifferenceMoment_CorrFAK_5_0	0	7.49e-11	0	0.0356676
NuclearRadialDistribution_MeanFrac_CorrpFAK_10of10	5.33e-05	8.39e-11	1.28e-06	0.0014022
NuclearTexture_DifferenceVariance_CorrDNA_5_0	4.11e-09	1.04e-10	1.7e-05	1.78e-09
Texture_DifferenceVariance_CorrpFAK_5_0	7.45e-11	1.4e-10	0	2.14e-05
Granularity_2_CorrFAK	0.00125677	3.46e-10	9.78e-14	1.93e-10
RadialDistribution_MeanFrac_CorrFAK_4of10	3.01e-11	3.66e-10	9.81e-12	4.44e-16
RadialDistribution_MeanFrac_CorrFAK_5of10	1.55e-11	3.92e-10	1.98e-10	1.11e-16
NuclearRadialDistribution_ZernikeMagnitude_CorrActin_8_4	9.56e-09	4.11e-10	1.34e-09	0.000211
RadialDistribution_RadialCV_CorrActin_3of10	0.000104	4.43e-10	0	0.0137165
Texture_Variance_CorrpFAK_5_0	6.83e-11	6.99e-10	0	4.58e-08
RadialDistribution_ZernikeMagnitude_CorrActin_4_2	4.2e-13	7.9e-10	1.71e-10	0.000514
NuclearRadialDistribution_ZernikeMagnitude_CorrFAK_4_4	2.55e-12	8.92e-10	5.55e-16	1.03e-07
Intensity_IntegratedIntensityEdge_CorrActin	0	9.64e-10	4.72e-06	1.72e-12
RadialDistribution_ZernikeMagnitude_CorrFAK_2_2	7.22e-09	1.05e-09	1.77e-11	0.00198391
RadialDistribution_MeanFrac_CorrpFAK_2of10	0.000211	1.23e-09	0	0
RadialDistribution_MeanFrac_CorrpFAK_1of10	0.00564714	1.5e-09	4.44e-16	0
RadialDistribution_MeanFrac_CorrFAK_3of10	1.9e-10	1.6e-09	7.76e-12	5.37e-13
NuclearRadialDistribution_RadialCV_CorrActin_5of10	0.00119151	1.99e-09	0	0.0230377
Granularity_1_CorrpFAK	0.000134	2.14e-09	0	3.77e-15
RadialDistribution_MeanFrac_CorrFAK_2of10	2.56e-09	3.02e-09	3.02e-11	1.02e-09
NuclearShape_Perimeter	0	3.16e-09	0	1.16e-05
NuclearRadialDistribution_ZernikeMagnitude_CorrActin_6_2	1.19e-08	3.44e-09	9.57e-13	0.00108234
NuclearShape_Area	9.99e-16	4.31e-09	0.00337219	1.55e-07
RadialDistribution_MeanFrac_CorrpFAK_3of10	0.000207	5.42e-09	0	0
NuclearRadialDistribution_ZernikeMagnitude_CorrpFAK_4_4	8.88e-16	6.57e-09	4.82e-07	2.1e-06
RadialDistribution_ZernikeMagnitude_CorrFAK_4_2	1.83e-08	6.65e-09	1.3e-13	0.000216
Texture_Correlation_CorrFAK_5_0	0.00159776	1.75e-08	4.3e-07	1.14e-13
RadialDistribution_MeanFrac_CorrFAK_1of10	3.36e-07	1.76e-08	8.19e-09	2.65e-08
NuclearRadialDistribution_RadialCV_CorrActin_1of10	0.000618	2.15e-08	0	0.0336077
NuclearRadialDistribution_MeanFrac_CorrpFAK_5of10	0.00550432	2.16e-08	1.74e-06	6.85e-05
Texture_DifferenceVariance_CorrFAK_5_0	0	2.35e-08	5.72e-09	0.0302964
NuclearRadialDistribution_ZernikeMagnitude_CorrActin_2_0	0	2.54e-08	8.05e-14	9.2e-06
RadialDistribution_RadialCV_CorrActin_5of10	5.86e-09	2.7e-08	0	0.00160428
Texture_InfoMeas2_CorrFAK_5_0	0.00140222	3.82e-08	4.81e-06	1.42e-13
Texture_Entropy_CorrFAK_5_0	2.22e-15	4.17e-08	3e-15	6.52e-05
NuclearRadialDistribution_RadialCV_CorrActin_7of10	4.67e-05	5.05e-08	0	0.0165536
NuclearTexture_Variance_CorrFAK_5_0	5.25e-10	5.43e-08	0.00413372	7.2e-10
NuclearRadialDistribution_RadialCV_CorrFAK_3of10	5.16e-08	5.63e-08	3.62e-11	0.000256
NuclearRadialDistribution_MeanFrac_CorrFAK_10of10	2.26e-07	6.96e-08	2.31e-07	0.00523831
RadialDistribution_ZernikeMagnitude_CorrActin_7_3	8.62e-07	7.45e-08	2.65e-08	0.048661
NuclearRadialDistribution_ZernikeMagnitude_CorrFAK_6_6	7.14e-09	8.81e-08	8.94e-10	1.13e-08
NuclearRadialDistribution_MeanFrac_CorrpFAK_6of10	0.000822	9e-08	4e-06	0.000929
NuclearRadialDistribution_MeanFrac_CorrFAK_6of10	3.05e-06	9.28e-08	1.19e-05	3.47e-06
Texture_SumEntropy_CorrFAK_5_0	3.32e-14	9.93e-08	1.56e-13	7.22e-06
NuclearRadialDistribution_ZernikeMagnitude_CorrpFAK_2_0	0	1.08e-07	2.33e-15	1.58e-13
NuclearRadialDistribution_ZernikeMagnitude_CorrpFAK_6_2	3.88e-09	1.12e-07	5.11e-06	2.95e-05
NuclearRadialDistribution_ZernikeMagnitude_CorrFAK_8_0	0.000588	1.16e-07	1.57e-08	2.46e-09
RadialDistribution_ZernikeMagnitude_CorrFAK_4_4	7.93e-07	1.62e-07	7.17e-10	0.00432803
RadialDistribution_RadialCV_CorrActin_4of10	1.53e-08	2.15e-07	0	0.00575632
NuclearRadialDistribution_RadialCV_CorrFAK_2of10	2.29e-06	2.34e-07	1.71e-05	0.00468069
RadialDistribution_ZernikeMagnitude_CorrActin_4_4	8.4e-08	2.45e-07	1.95e-11	0.000198
NuclearRadialDistribution_ZernikeMagnitude_CorrFAK_8_6	6.45e-07	2.62e-07	9.18e-11	3.96e-08
RadialDistribution_MeanFrac_CorrFAK_6of10	1.38e-09	2.84e-07	6.77e-08	1.76e-12
NuclearRadialDistribution_MeanFrac_CorrFAK_5of10	3.26e-06	3.1e-07	3.04e-05	0.000515
NuclearRadialDistribution_MeanFrac_CorrActin_10of10	5.32e-08	3.2e-07	1.72e-10	5.45e-07
Texture_AngularSecondMoment_CorrFAK_5_0	1.18e-14	3.24e-07	1.88e-13	0.00024
NuclearRadialDistribution_ZernikeMagnitude_CorrFAK_8_2	2.82e-06	3.57e-07	1.55e-15	6.87e-07
Texture_DifferenceEntropy_CorrFAK_5_0	0	3.79e-07	3.34e-14	0.00553293
NuclearRadialDistribution_MeanFrac_CorrActin_6of10	1.21e-05	3.98e-07	7.25e-07	3.72e-07
Texture_SumVariance_CorrFAK_5_0	2.94e-08	4.02e-07	1.32e-08	3.67e-09
NuclearRadialDistribution_ZernikeMagnitude_CorrActin_4_4	2.72e-14	4.54e-07	1.22e-11	2e-05
NuclearTexture_SumVariance_CorrFAK_5_0	1.14e-05	4.7e-07	0.0004	6.81e-10
AreaShape_Area	0.000376	5.11e-07	1.28e-08	0.0131787
RadialDistribution_MeanFrac_CorrActin_10of10	0.00113788	5.87e-07	0.000553	0.00768964
RadialDistribution_RadialCV_CorrActin_8of10	0.000181	6.3e-07	0	0.00882241
Texture_Variance_CorrFAK_5_0	7.69e-09	6.45e-07	3.61e-08	3.62e-07
NuclearRadialDistribution_RadialCV_CorrFAK_4of10	6.61e-09	6.47e-07	5.53e-14	2.32e-06
NuclearRadialDistribution_FracAtD_CorrpFAK_9of10	0.000249	6.56e-07	0.000203	9.51e-06
NuclearRadialDistribution_ZernikeMagnitude_CorrActin_8_2	8.88e-16	6.71e-07	3.02e-13	0.00210107
RadialDistribution_MeanFrac_CorrpFAK_4of10	0.000193	8.28e-07	2.22e-16	0
NuclearRadialDistribution_ZernikeMagnitude_CorrpFAK_6_6	2.37e-11	8.75e-07	0.00314167	2.28e-08
NuclearRadialDistribution_ZernikeMagnitude_CorrFAK_9_5	5.07e-09	9.56e-07	2.15e-10	6.39e-09
RadialDistribution_RadialCV_CorrFAK_3of10	4.33e-10	9.59e-07	1.89e-11	3.75e-08
RadialDistribution_RadialCV_CorrFAK_9of10	4.37e-08	1.03e-06	3.86e-09	2.76e-07
RadialDistribution_RadialCV_CorrActin_7of10	5.87e-05	1.18e-06	1.11e-16	5.99e-05
RadialDistribution_MeanFrac_CorrpFAK_10of10	0.02554	1.25e-06	9.03e-14	3.05e-12
NuclearRadialDistribution_ZernikeMagnitude_CorrActin_3_3	7.47e-07	1.61e-06	1.01e-08	0.00375966
NuclearTexture_AngularSecondMoment_CorrActin_5_0	0.0466195	1.88e-06	0.00284557	0.00105919
RadialDistribution_ZernikeMagnitude_CorrFAK_8_4	3.44e-08	2.2e-06	1.2e-11	0.00444242
RadialDistribution_ZernikeMagnitude_CorrFAK_5_3	5.08e-06	2.27e-06	1.87e-08	0.0228323
RadialDistribution_ZernikeMagnitude_CorrFAK_3_1	2.64e-10	2.35e-06	9.58e-13	0.00153376
RadialDistribution_ZernikeMagnitude_CorrActin_9_3	5.91e-09	2.44e-06	9.21e-07	0.00362791
NuclearShape_FormFactor	0	2.49e-06	0	2.8e-05
RadialDistribution_RadialCV_CorrpFAK_8of10	0.000654	2.62e-06	0	3.04e-09
RadialDistribution_RadialCV_CorrFAK_2of10	5.99e-09	3.04e-06	9.75e-10	0.00180468
Texture_Gabor_CorrpFAK_5	1.05e-09	3.06e-06	2.42e-08	5.09e-06
RadialDistribution_RadialCV_CorrpFAK_2of10	3e-15	3.15e-06	0	0.00213469
RadialDistribution_ZernikeMagnitude_CorrActin_8_4	8.16e-11	3.4e-06	1.11e-10	0.0429995
NuclearRadialDistribution_MeanFrac_CorrpFAK_4of10	0.0219966	3.52e-06	1.56e-05	0.000226
RadialDistribution_RadialCV_CorrFAK_7of10	0.0350494	4.05e-06	5.33e-08	1.23e-11
RadialDistribution_ZernikeMagnitude_CorrFAK_8_6	2.01e-08	4.35e-06	2.72e-11	0.00776268
NuclearGranularity_7_CorrDNA	0.0292381	4.42e-06	1.28e-14	4.6e-06
NuclearShape_MaxFeretDiameter	8.88e-16	4.81e-06	0.00393281	2.36e-05
NuclearRadialDistribution_ZernikeMagnitude_CorrpFAK_8_4	2.43e-08	4.83e-06	4.73e-05	8.5e-05
RadialDistribution_RadialCV_CorrpFAK_9of10	1.61e-05	4.85e-06	1.12e-14	0.00211978
RadialDistribution_ZernikeMagnitude_CorrActin_6_6	8.05e-08	5.26e-06	6.69e-10	0.000121
NuclearRadialDistribution_RadialCV_CorrpFAK_3of10	1.11e-16	5.27e-06	0	0.00185134
RadialDistribution_RadialCV_CorrpFAK_7of10	0.00171779	5.29e-06	0	8.42e-14
NuclearRadialDistribution_ZernikeMagnitude_CorrpFAK_8_6	8.18e-10	5.49e-06	0.00108592	4.59e-08
NuclearRadialDistribution_MeanFrac_CorrActin_5of10	0.000227	6.19e-06	5.19e-06	7.71e-06
RadialDistribution_RadialCV_CorrFAK_8of10	0.000192	6.26e-06	2.4e-08	4.71e-11
NuclearGranularity_4_CorrDNA	0.000973	6.5e-06	5.4e-05	0.000749
NuclearRadialDistribution_ZernikeMagnitude_CorrActin_9_5	1.71e-14	6.68e-06	2.59e-09	0.00199438
Intensity_IntegratedIntensity_CorrpFAK	1.11e-16	7.03e-06	1.95e-10	1.94e-14
NuclearRadialDistribution_ZernikeMagnitude_CorrActin_8_6	3.66e-15	7.59e-06	1.25e-10	8.52e-05
RadialDistribution_ZernikeMagnitude_CorrFAK_6_6	7.71e-09	7.67e-06	7.03e-10	0.00217069
RadialDistribution_RadialCV_CorrActin_6of10	5.82e-05	7.86e-06	0	0.00157028
NuclearRadialDistribution_MeanFrac_CorrFAK_9of10	1.38e-07	9.66e-06	7.39e-06	0.000704
NuclearRadialDistribution_ZernikeMagnitude_CorrFAK_8_8	1.19e-07	1.14e-05	3.4e-08	1.35e-08
NuclearTexture_Variance_CorrpFAK_5_0	3.55e-10	1.17e-05	0	0.0196133
NuclearTexture_Contrast_CorrFAK_5_0	7.05e-13	1.26e-05	0.000141	0.000391
RadialDistribution_ZernikeMagnitude_CorrActin_8_8	4.37e-06	1.28e-05	1.65e-08	7.12e-05
RadialDistribution_RadialCV_CorrpFAK_6of10	0.000478	1.28e-05	0	4.15e-12
NuclearGranularity_5_CorrDNA	0.00153813	1.57e-05	5.72e-08	0.000231
AreaShape_MaximumRadius	0.0118038	1.64e-05	1.99e-08	0.0347422
NuclearRadialDistribution_RadialCV_CorrpFAK_5of10	2.03e-10	1.64e-05	0	8.58e-09
RadialDistribution_RadialCV_CorrpFAK_3of10	1.85e-10	1.81e-05	0	3.94e-06
RadialDistribution_MeanFrac_CorrFAK_7of10	2.78e-05	1.92e-05	1.42e-05	3.29e-05
NuclearRadialDistribution_RadialCV_CorrpFAK_4of10	8.29e-14	2.05e-05	0	9.72e-06
NuclearRadialDistribution_ZernikeMagnitude_CorrFAK_7_3	2.14e-05	2.24e-05	4.48e-07	5.64e-08
NuclearTexture_Entropy_CorrpFAK_5_0	6.02e-10	2.59e-05	0	0.0143211
NuclearTexture_InverseDifferenceMoment_CorrFAK_5_0	2.15e-11	2.59e-05	2.75e-07	0.000244
Intensity_IntegratedIntensityEdge_CorrpFAK	5.78e-12	2.61e-05	1.24e-08	1.44e-15
RadialDistribution_ZernikeMagnitude_CorrActin_5_1	1.09e-07	2.82e-05	3.97e-08	0.00166209
NuclearRadialDistribution_ZernikeMagnitude_CorrFAK_9_7	1.38e-06	3.18e-05	4.93e-07	7.84e-08
NuclearTexture_Entropy_CorrFAK_5_0	2.26e-07	3.3e-05	1.04e-05	1.7e-06
NuclearRadialDistribution_MeanFrac_CorrFAK_4of10	5.83e-05	3.32e-05	0.000124	0.0261239
Intensity_IntegratedIntensity_CorrFAK	0	3.46e-05	1.56e-05	0.0139014
NuclearRadialDistribution_MeanFrac_CorrActin_4of10	0.000796	3.46e-05	1.34e-05	0.00225003
RadialDistribution_ZernikeMagnitude_CorrFAK_6_2	7.31e-10	4.08e-05	9.05e-12	3.88e-06
RadialDistribution_ZernikeMagnitude_CorrpFAK_8_6	8.54e-10	4.23e-05	0.00357633	2.41e-08
NuclearRadialDistribution_MeanFrac_CorrActin_9of10	0.000131	4.6e-05	1.96e-05	0.00117857
NuclearRadialDistribution_ZernikeMagnitude_CorrFAK_9_9	3.59e-06	4.69e-05	2.37e-05	1.53e-05
RadialDistribution_ZernikeMagnitude_CorrActin_9_9	0.000111	4.78e-05	5.29e-07	0.00176873
NuclearRadialDistribution_RadialCV_CorrFAK_5of10	3.19e-06	4.9e-05	2.73e-12	2.47e-05
NuclearRadialDistribution_RadialCV_CorrpFAK_10of10	8.57e-06	5e-05	0	1.09e-05
RadialDistribution_ZernikeMagnitude_CorrActin_6_2	3.44e-09	5.08e-05	9.02e-08	0.001395
NuclearRadialDistribution_ZernikeMagnitude_CorrActin_9_9	2.13e-07	5.17e-05	2.2e-05	0.000431
NuclearRadialDistribution_ZernikeMagnitude_CorrFAK_4_2	3.71e-05	6.01e-05	6.73e-12	4.45e-07
NuclearRadialDistribution_MeanFrac_CorrpFAK_3of10	0.0161024	7.46e-05	1.1e-06	0.00373686
NuclearRadialDistribution_RadialCV_CorrpFAK_6of10	1.91e-06	7.93e-05	0	2.98e-10
NuclearTexture_SumEntropy_CorrpFAK_5_0	7.1e-07	8.12e-05	0	0.0002
NuclearTexture_SumEntropy_CorrFAK_5_0	0.0004	8.14e-05	2.56e-05	1.03e-06
NuclearRadialDistribution_MeanFrac_CorrActin_7of10	7.82e-06	8.24e-05	2.25e-06	0.000448
NuclearRadialDistribution_ZernikeMagnitude_CorrpFAK_4_2	4.31e-08	8.24e-05	3.71e-05	2.43e-05
NuclearGranularity_3_CorrDNA	5.29e-05	8.98e-05	5.66e-08	0.0108068
RadialDistribution_RadialCV_CorrpFAK_5of10	0.000739	9.39e-05	0	1.09e-09
NuclearRadialDistribution_ZernikeMagnitude_CorrpFAK_6_4	7.1e-12	9.89e-05	5.24e-07	0.000949
AreaShape_MeanRadius	0.00679043	0.0001	5.46e-08	0.0249135
RadialDistribution_MeanFrac_CorrpFAK_5of10	0.000359	0.0001	1.88e-14	0
RadialDistribution_ZernikeMagnitude_CorrActin_6_4	1.19e-10	0.000107	8.72e-12	0.0176889
RadialDistribution_MeanFrac_CorrpFAK_7of10	1.57e-05	0.000116	5.26e-10	0.000378
NuclearRadialDistribution_ZernikeMagnitude_CorrActin_9_7	5.06e-13	0.000117	4.05e-07	0.00032
RadialDistribution_ZernikeMagnitude_CorrFAK_5_1	8.7e-11	0.000119	7.12e-12	0.000234
NuclearGranularity_6_CorrDNA	0.00122965	0.000135	1.11e-16	1.82e-08
NuclearRadialDistribution_ZernikeMagnitude_CorrActin_6_6	1.24e-12	0.000142	3.23e-09	3e-05
NuclearRadialDistribution_FracAtD_CorrFAK_5of10	0.00159354	0.000146	0.00107299	9.8e-08
NuclearRadialDistribution_FracAtD_CorrActin_9of10	9.73e-07	0.000149	6.11e-09	0.000232
NuclearRadialDistribution_RadialCV_CorrFAK_10of10	0.00123314	0.000158	1.7e-13	8.59e-07
NuclearRadialDistribution_ZernikeMagnitude_CorrActin_9_3	1.93e-12	0.000166	7.38e-09	0.0115165
RadialDistribution_ZernikeMagnitude_CorrActin_7_7	0.00011	0.000168	1.74e-06	0.00529961
RadialDistribution_RadialCV_CorrFAK_6of10	0.00673316	0.000179	5.55e-10	1.13e-10
NuclearRadialDistribution_ZernikeMagnitude_CorrActin_5_5	1.24e-07	0.000187	2.99e-08	0.00695736
RadialDistribution_ZernikeMagnitude_CorrFAK_9_1	2.95e-08	0.000196	7.6e-07	0.000103
RadialDistribution_ZernikeMagnitude_CorrFAK_8_8	3.58e-07	0.0002	5.03e-07	0.00143861
RadialDistribution_ZernikeMagnitude_CorrFAK_7_3	1e-06	0.000202	1.2e-08	0.00104171
RadialDistribution_ZernikeMagnitude_CorrFAK_4_0	1.79e-10	0.000203	8.46e-11	5.61e-06
NuclearShape_Solidity	1.44e-05	0.000203	1.11e-07	0.00556633
NuclearRadialDistribution_ZernikeMagnitude_CorrActin_7_3	1.31e-07	0.000221	1.22e-05	0.00456065
RadialDistribution_ZernikeMagnitude_CorrActin_8_6	2.1e-10	0.000231	9.46e-10	0.0010688
NuclearRadialDistribution_RadialCV_CorrpFAK_1of10	7.3e-06	0.000236	1.01e-07	0.0405224
NuclearRadialDistribution_FracAtD_CorrFAK_8of10	0.00352035	0.000247	8.18e-10	0.0153643
NuclearRadialDistribution_ZernikeMagnitude_CorrActin_8_0	4.87e-08	0.000261	1.28e-07	0.00819439
RadialDistribution_MeanFrac_CorrpFAK_6of10	3.64e-05	0.000263	2.43e-12	1.36e-11
NuclearRadialDistribution_ZernikeMagnitude_CorrpFAK_9_5	6.9e-12	0.000276	0.00207447	0.000704
RadialDistribution_RadialCV_CorrFAK_10of10	5.18e-05	0.000293	1.18e-06	0.00113426
NuclearRadialDistribution_MeanFrac_CorrFAK_3of10	0.0072272	0.000294	0.0010057	0.0314506
NuclearRadialDistribution_MeanFrac_CorrpFAK_7of10	7.54e-06	0.000341	0.000247	0.0105563
NuclearGranularity_13_CorrDNA	8.13e-05	0.000374	3.3e-09	0.0111393
RadialDistribution_ZernikeMagnitude_CorrFAK_7_1	2.58e-08	0.000379	4.36e-09	6.03e-05
NuclearTexture_SumVariance_CorrpFAK_5_0	9.47e-08	0.000395	0	0.00054
AreaShape_MedianRadius	0.00967771	0.000415	3.39e-07	0.0255093
NuclearTexture_AngularSecondMoment_CorrpFAK_5_0	2.67e-09	0.000432	0	0.00497171
NuclearRadialDistribution_MeanFrac_CorrpFAK_9of10	4e-05	0.000487	2.36e-10	5.34e-06
NuclearRadialDistribution_ZernikeMagnitude_CorrActin_6_4	1.17e-13	0.000491	1.97e-11	0.00623696
NuclearRadialDistribution_ZernikeMagnitude_CorrFAK_6_4	2.12e-08	0.000499	1.96e-13	1.26e-07
RadialDistribution_ZernikeMagnitude_CorrFAK_8_2	3.95e-10	0.000515	2.8e-10	2.64e-06
NuclearRadialDistribution_ZernikeMagnitude_CorrFAK_9_3	9.49e-07	0.000521	2.68e-08	2.28e-07
RadialDistribution_RadialCV_CorrpFAK_4of10	3.03e-07	0.00054	0	2.44e-10
NuclearRadialDistribution_ZernikeMagnitude_CorrActin_7_5	4.31e-11	0.000584	1.04e-07	0.00190269
NuclearRadialDistribution_ZernikeMagnitude_CorrpFAK_4_0	1.59e-06	0.000588	6.7e-05	0.000364
NuclearRadialDistribution_ZernikeMagnitude_CorrActin_9_1	3.4e-09	0.00063	2.1e-06	0.0227319
NuclearRadialDistribution_ZernikeMagnitude_CorrActin_8_8	1.72e-12	0.000632	1.04e-07	1.76e-05
Intensity_IntegratedIntensityEdge_CorrFAK	5.39e-13	0.000656	0.00465433	7.09e-06
RadialDistribution_RadialCV_CorrFAK_4of10	7.21e-07	0.000658	6.29e-12	6.26e-10
NuclearRadialDistribution_ZernikeMagnitude_CorrActin_7_7	7.81e-09	0.000778	4.26e-06	0.00219986
RadialDistribution_ZernikeMagnitude_CorrActin_9_1	1.16e-09	0.000783	2.55e-06	0.0116392
NuclearRadialDistribution_ZernikeMagnitude_CorrActin_1_1	0.000203	0.000836	3.54e-06	0.0171723
NuclearTexture_AngularSecondMoment_CorrFAK_5_0	3.42e-05	0.000838	3.67e-05	6.32e-05
NuclearRadialDistribution_RadialCV_CorrpFAK_7of10	1.66e-05	0.000892	0	7.03e-10
RadialDistribution_ZernikeMagnitude_CorrActin_7_1	2.37e-08	0.000916	2.88e-06	0.00218103
NuclearRadialDistribution_ZernikeMagnitude_CorrFAK_4_0	7.25e-06	0.000922	2.59e-09	1.3e-05
NuclearRadialDistribution_FracAtD_CorrFAK_6of10	0.0226207	0.000957	4.7e-07	2.88e-09
NuclearRadialDistribution_ZernikeMagnitude_CorrActin_5_1	5.7e-05	0.000975	2.89e-05	0.0341204
RadialDistribution_ZernikeMagnitude_CorrActin_8_2	2.2e-10	0.00102155	4.01e-07	0.000219
NuclearTexture_DifferenceEntropy_CorrFAK_5_0	6.95e-11	0.00131691	2.47e-05	0.000539
RadialDistribution_ZernikeMagnitude_CorrActin_4_0	1.45e-11	0.00153605	2.11e-05	0.000589
NuclearRadialDistribution_ZernikeMagnitude_CorrFAK_7_7	3.34e-07	0.00160475	1.4e-06	4.49e-06
NuclearRadialDistribution_ZernikeMagnitude_CorrFAK_3_3	3.26e-08	0.00180155	5.33e-10	4.59e-07
NuclearRadialDistribution_ZernikeMagnitude_CorrpFAK_7_5	1.26e-09	0.00189387	0.00013	0.00074
RadialDistribution_ZernikeMagnitude_CorrFAK_6_0	4.56e-10	0.00214837	2.22e-08	8.93e-05
NuclearRadialDistribution_ZernikeMagnitude_CorrFAK_5_1	2.89e-05	0.00263311	3e-07	3.59e-05
NuclearRadialDistribution_ZernikeMagnitude_CorrFAK_1_1	2.38e-05	0.00272856	1.67e-09	4.67e-05
RadialDistribution_RadialCV_CorrFAK_5of10	7.1e-05	0.00274526	4.62e-09	3.07e-08
NuclearRadialDistribution_ZernikeMagnitude_CorrFAK_6_0	9.42e-05	0.0028085	2.86e-05	3.54e-07
RadialDistribution_ZernikeMagnitude_CorrFAK_9_3	1.08e-08	0.00293346	4.74e-08	0.00257469
RadialDistribution_ZernikeMagnitude_CorrpFAK_8_4	5.98e-12	0.00309231	0.000262	1.09e-05
NuclearRadialDistribution_ZernikeMagnitude_CorrActin_6_0	4.17e-08	0.00410927	1.73e-05	0.00484497
NuclearRadialDistribution_RadialCV_CorrpFAK_9of10	0.00144462	0.00424203	0	3.51e-07
RadialDistribution_RadialCV_CorrpFAK_10of10	0.00323506	0.00451714	1.62e-12	0.0219528
NuclearRadialDistribution_RadialCV_CorrpFAK_8of10	0.00128426	0.00457225	0	1.84e-09
Texture_InverseDifferenceMoment_CorrActin_5_0	0.00680729	0.00493998	0.000694	0.00135987
RadialDistribution_ZernikeMagnitude_CorrFAK_7_7	0.000691	0.00504853	3.81e-05	0.00732276
RadialDistribution_ZernikeMagnitude_CorrFAK_8_0	2.59e-08	0.00537128	5.27e-07	0.00057
RadialDistribution_ZernikeMagnitude_CorrpFAK_6_4	6.97e-11	0.00729721	0.00359964	1.92e-08
NuclearRadialDistribution_ZernikeMagnitude_CorrFAK_7_1	3.07e-07	0.00880559	1.71e-07	7.89e-06
RadialDistribution_ZernikeMagnitude_CorrActin_6_0	6.62e-12	0.00911656	3.07e-05	0.00782718
NuclearRadialDistribution_RadialCV_CorrFAK_6of10	7.81e-09	0.0102323	1.57e-08	5.01e-06
RadialDistribution_ZernikeMagnitude_CorrFAK_9_9	0.000316	0.0104777	1.59e-06	0.0130649
NuclearRadialDistribution_ZernikeMagnitude_CorrFAK_9_1	2.6e-06	0.0105372	1.38e-08	1.26e-06
Texture_Gabor_CorrActin_5	7.69e-06	0.0129041	0.00391113	0.0163418
NuclearRadialDistribution_ZernikeMagnitude_CorrpFAK_5_3	5.68e-09	0.013192	0.000205	0.00503942
Texture_DifferenceVariance_CorrActin_5_0	0.00773773	0.0155431	2.3e-06	0.00864922
NuclearRadialDistribution_ZernikeMagnitude_CorrpFAK_8_2	3.66e-15	0.0158263	0.000287	1.78e-06
NuclearRadialDistribution_ZernikeMagnitude_CorrpFAK_3_3	2.2e-08	0.0162184	0.0013326	0.0167281
NuclearRadialDistribution_FracAtD_CorrActin_7of10	5.15e-07	0.0164763	0.00218598	0.000136
RadialDistribution_ZernikeMagnitude_CorrpFAK_6_2	1.06e-12	0.0174875	0.00387588	0.00043
NuclearRadialDistribution_ZernikeMagnitude_CorrpFAK_3_1	5.46e-07	0.0175982	0.000652	0.000327
NuclearRadialDistribution_FracAtD_CorrFAK_10of10	0.0380835	0.022339	6.52e-12	2.39e-06
NuclearRadialDistribution_ZernikeMagnitude_CorrpFAK_9_3	9.61e-10	0.0230076	0.00439471	0.00985552
NuclearRadialDistribution_RadialCV_CorrFAK_9of10	0.00160759	0.0288585	4.51e-12	3.07e-08
NuclearRadialDistribution_ZernikeMagnitude_CorrFAK_5_5	2.45e-09	0.0351655	8.85e-10	0.000242
RadialDistribution_ZernikeMagnitude_CorrActin_8_0	1.17e-07	0.042756	0.000909	0.0290331
