## Supplementary Data - Morphome features varied across topography for "Predicting gene expression using morphological cell responses to nanotopography"

### Sheet: Sheet1
Table S3. Complete list of all features significantly varied across topography
Feature	P value obtained from one-way ANOVA
	Pre-myoblast	Myoblast	Pre-osteoblast	Osteoblast	Chondrocyte	Fibroblast
NuclearGranularity_1_CorrDNA	0	0	0	0	0	0
NuclearTexture_Correlation_CorrDNA_5_0	0	0	2.75e-08	2.22e-16	0	0
NuclearTexture_InfoMeas1_CorrDNA_5_0	0	0	2.2e-08	0	0	0
NuclearTexture_InfoMeas2_CorrDNA_5_0	0	0	3.22e-09	0	0	0
NuclearTexture_SumEntropy_CorrDNA_5_0	0	0	5.57e-14	0.0249299	2.22e-16	0
NuclearTexture_SumVariance_CorrDNA_5_0	0	0	0	0	0	0
Granularity_1_CorrActin	0	0.000117	0	7.31e-09	0	0
RadialDistribution_ZernikeMagnitude_CorrActin_0_0	0	0	0	0	0	0
RadialDistribution_ZernikeMagnitude_CorrActin_2_0	0	0	2.86e-13	1.33e-15	0	0
NuclearRadialDistribution_ZernikeMagnitude_CorrActin_0_0	0	0	0	5.5e-13	0	0
Intensity_IntegratedIntensity_CorrFAK/CorrActin	0	2.3e-11	3.83e-14	0	9.6e-06	0
Granularity_2_CorrpFAK	0	0	0	0	1.23e-12	0
Intensity_IntegratedIntensityEdge_CorrpFAK	3.96e-09	1.79e-08	0	0	0	0
Intensity_IntegratedIntensityEdge_CorrpFAK/CorrActin	0	0	0	0	0	0
Intensity_IntegratedIntensity_CorrpFAK/CorrActin	5.06e-11	0	0	0	0	0
Intensity_IntegratedIntensityEdge_CorrpFAK/CorrFAK	0	1.21e-14	4.31e-14	0	0	0
Intensity_IntegratedIntensity_CorrpFAK/CorrFAK	0	1.25e-11	5.62e-12	0	0	0
RadialDistribution_ZernikeMagnitude_CorrpFAK_0_0	0	0	0	0	0	0
RadialDistribution_ZernikeMagnitude_CorrpFAK_2_0	8.88e-16	0	0	0	0	0
NuclearRadialDistribution_ZernikeMagnitude_CorrpFAK_0_0	0	0	0	0	0	0
NuclearRadialDistribution_ZernikeMagnitude_CorrpFAK_2_0	2.31e-07	0	0.0339986	0	0	0
NuclearTexture_Variance_CorrDNA_5_0	0	2.17e-12	0	0	6.88e-15	1.11e-16
NuclearShape_FormFactor	0	0	0	0	4.71e-05	9.99e-16
Intensity_IntegratedIntensity_CorrpFAK	0	3.3e-11	0	2.55e-15	0	1.33e-15
Intensity_IntegratedIntensityEdge_CorrActin	7.77e-16	0.000279	9.77e-15	0.00330275	0	4.22e-15
NuclearRadialDistribution_RadialCV_CorrActin_3of10	1.68e-12	0.000723	0.00899275	0.0192507	6.43e-08	3.03e-13
NuclearRadialDistribution_RadialCV_CorrpFAK_2of10	0.00482774	2.65e-05	0.000309	0	0	4.28e-13
NuclearShape_Perimeter	0	5.25e-06	1.67e-12	0	7.13e-07	1.52e-12
Granularity_3_CorrpFAK	4.94e-09	0.0164015	6.42e-07	1.75e-09	0.00503875	1.91e-12
NuclearRadialDistribution_RadialCV_CorrActin_2of10	1.98e-12	3.33e-05	0.00765536	0.00704948	1.75e-09	2.15e-12
NuclearRadialDistribution_ZernikeMagnitude_CorrpFAK_8_6	1.22e-08	2.37e-06	0.000583	9.06e-14	1.13e-09	3.38e-12
RadialDistribution_RadialCV_CorrActin_2of10	1.99e-11	0.00126527	0.01883	0.0265154	8.05e-12	4.11e-12
Granularity_2_CorrFAK	0	6.44e-15	0	1.96e-09	4.3e-06	7.8e-12
NuclearRadialDistribution_ZernikeMagnitude_CorrpFAK_4_0	7.18e-12	0	0	0	7.93e-09	2.09e-11
RadialDistribution_ZernikeMagnitude_CorrpFAK_3_1	3.02e-06	2.25e-07	1.28e-12	3.16e-10	6.37e-07	2.27e-11
NuclearRadialDistribution_ZernikeMagnitude_CorrActin_2_0	0	1.01e-06	0	0.000736	1.35e-13	2.39e-11
NuclearRadialDistribution_ZernikeMagnitude_CorrActin_3_3	4.12e-10	0.0266792	1.17e-06	6.48e-05	6.72e-07	2.44e-11
NuclearTexture_Gabor_CorrDNA_5	0	0	5.95e-07	2.98e-08	7.18e-07	2.8e-11
RadialDistribution_ZernikeMagnitude_CorrpFAK_1_1	6.69e-05	1.28e-05	7.27e-12	5.62e-06	6.32e-06	3.08e-11
RadialDistribution_ZernikeMagnitude_CorrpFAK_8_6	6.01e-11	5.41e-05	1.08e-08	4.01e-11	9.73e-11	6.3e-11
NuclearRadialDistribution_RadialCV_CorrActin_4of10	1.39e-13	0.000195	0.0447971	0.00207362	3.58e-08	2.87e-10
RadialDistribution_ZernikeMagnitude_CorrpFAK_6_4	1.81e-12	3.45e-06	3.42e-07	8.98e-10	1.45e-10	4.83e-10
NuclearRadialDistribution_ZernikeMagnitude_CorrpFAK_6_4	3.64e-08	4.53e-11	0.00220016	0	4.91e-07	6.11e-10
RadialDistribution_RadialCV_CorrActin_4of10	5.91e-09	0.0176344	1.04e-07	3.57e-05	9.82e-09	7.65e-10
Texture_InfoMeas2_CorrpFAK_5_0	2.14e-14	0	0	0	1.17e-13	1.26e-09
NuclearRadialDistribution_ZernikeMagnitude_CorrActin_8_2	0	3.13e-09	8.07e-07	1.4e-06	2.18e-06	1.87e-09
RadialDistribution_RadialCV_CorrpFAK_1of10	2.93e-05	1.19e-10	2.23e-07	9.21e-14	0	2.67e-09
Granularity_2_CorrActin	1.55e-11	4.31e-14	0	0.000256	8.2e-05	2.88e-09
Texture_Correlation_CorrpFAK_5_0	0	0	0	0	4.05e-14	3.23e-09
Texture_InfoMeas1_CorrpFAK_5_0	0	1.11e-16	0	0	0	3.93e-09
NuclearRadialDistribution_RadialCV_CorrpFAK_1of10	0.00104301	3.34e-09	1.6e-06	3.84e-13	2.22e-16	4.85e-09
NuclearRadialDistribution_RadialCV_CorrActin_1of10	9.79e-10	5.57e-05	0.0139109	0.0262425	1.34e-06	6.24e-09
RadialDistribution_ZernikeMagnitude_CorrpFAK_4_4	1.02e-14	9.85e-05	5.93e-07	8.99e-09	8.6e-13	1.6e-08
NuclearRadialDistribution_ZernikeMagnitude_CorrpFAK_6_6	9.51e-11	0.00419025	0.019031	7.99e-07	1.8e-06	2.2e-08
NuclearRadialDistribution_ZernikeMagnitude_CorrActin_9_3	1.39e-13	0.000159	5.09e-05	0.000363	9.32e-05	2.46e-08
RadialDistribution_ZernikeMagnitude_CorrpFAK_8_4	2.72e-09	2.34e-05	2.85e-07	7.89e-11	2.49e-08	2.66e-08
RadialDistribution_ZernikeMagnitude_CorrpFAK_6_6	2.86e-13	4.05e-05	2.94e-08	4.51e-12	8.81e-12	3.52e-08
NuclearRadialDistribution_ZernikeMagnitude_CorrActin_2_2	0	5.6e-05	2.68e-13	0.000327	2.28e-13	3.76e-08
RadialDistribution_ZernikeMagnitude_CorrpFAK_5_1	1.69e-11	1.04e-06	8.18e-09	2.46e-14	6.1e-09	3.99e-08
RadialDistribution_ZernikeMagnitude_CorrpFAK_7_5	7.33e-11	1.27e-05	2.3e-08	1.36e-06	1.09e-06	4.29e-08
NuclearRadialDistribution_ZernikeMagnitude_CorrActin_7_5	4.96e-14	0.000453	3.05e-05	0.00110885	1.65e-05	5.25e-08
NuclearTexture_InverseDifferenceMoment_CorrDNA_5_0	0	9.33e-10	0.00112575	0	0.000245	5.37e-08
NuclearRadialDistribution_ZernikeMagnitude_CorrpFAK_9_7	0.00032	8.06e-06	0.043283	2.31e-12	0.000281	6.29e-08
NuclearRadialDistribution_ZernikeMagnitude_CorrpFAK_8_2	7.11e-15	3.33e-16	2.69e-10	0	7.93e-12	6.56e-08
RadialDistribution_ZernikeMagnitude_CorrpFAK_5_5	5.46e-10	0.0050856	2.57e-07	2e-07	1.33e-07	7.28e-08
RadialDistribution_RadialCV_CorrFAK_3of10	8.23e-12	0.00483519	0	4.67e-12	3.65e-08	7.42e-08
RadialDistribution_ZernikeMagnitude_CorrActin_2_2	0	2.04e-05	0.000524	0.00295099	3.7e-08	8.62e-08
RadialDistribution_ZernikeMagnitude_CorrpFAK_6_2	5.11e-12	5.47e-06	0.000238	2.78e-11	6.86e-13	8.62e-08
NuclearRadialDistribution_ZernikeMagnitude_CorrpFAK_4_2	1.25e-09	4.45e-05	0.0162295	2.18e-05	1.61e-05	9.84e-08
NuclearRadialDistribution_ZernikeMagnitude_CorrActin_9_5	3.77e-11	0.000309	4.62e-09	0.000208	4.49e-09	1e-07
NuclearTexture_DifferenceEntropy_CorrDNA_5_0	0	0	0.00601947	1.13e-09	4.55e-05	1.19e-07
RadialDistribution_ZernikeMagnitude_CorrpFAK_3_3	6.74e-08	0.000166	1.35e-09	4.32e-05	7.02e-08	1.58e-07
NuclearRadialDistribution_ZernikeMagnitude_CorrpFAK_7_5	1.01e-06	7.43e-09	0.00115563	7.97e-08	9.21e-05	2.96e-07
RadialDistribution_ZernikeMagnitude_CorrpFAK_4_2	7.11e-15	1.96e-08	6.37e-06	5.26e-07	1.13e-14	3.31e-07
RadialDistribution_ZernikeMagnitude_CorrpFAK_9_7	3.56e-11	3.39e-05	7.97e-07	2.35e-07	5.96e-06	4.12e-07
NuclearGranularity_9_CorrDNA	1.11e-16	0.000305	0.000172	0.000628	6.66e-16	4.87e-07
Granularity_1_CorrpFAK	6.63e-12	0.0288433	0	0	0	4.89e-07
NuclearTexture_Contrast_CorrDNA_5_0	0	2.41e-14	0.00251211	7.7e-12	0.000602	6.23e-07
RadialDistribution_ZernikeMagnitude_CorrActin_4_2	0	0.000115	0.000535	0.00344383	2.88e-09	6.36e-07
RadialDistribution_ZernikeMagnitude_CorrpFAK_8_2	2.66e-15	0.00126096	0.00089	6.49e-09	2.69e-14	6.49e-07
NuclearShape_MeanRadius	0	1.21e-05	0.00138606	1.17e-06	0.038245	9.92e-07
RadialDistribution_ZernikeMagnitude_CorrpFAK_2_2	1.11e-16	9.53e-08	4.38e-06	1.77e-06	2.89e-15	1e-06
NuclearRadialDistribution_ZernikeMagnitude_CorrActin_1_1	5.05e-08	0.000803	0.00026	8.32e-06	3.53e-05	1.12e-06
NuclearShape_MedianRadius	0	4.24e-07	0.00398343	1.04e-05	0.0144016	1.14e-06
NuclearRadialDistribution_ZernikeMagnitude_CorrActin_8_6	0	0.00195542	6.89e-06	0.00596096	2.36e-07	1.68e-06
NuclearShape_Solidity	0	1.11e-16	5.1e-09	0.000407	0.0118516	1.7e-06
Texture_Correlation_CorrFAK_5_0	0	0	5.16e-09	0.0121273	0.000131	1.73e-06
NuclearGranularity_6_CorrDNA	4.95e-09	0.00419283	0	1.06e-05	2.6e-07	1.78e-06
NuclearRadialDistribution_ZernikeMagnitude_CorrActin_5_3	2.04e-13	0.00489454	0.00396653	0.000169	0.000174	1.93e-06
NuclearRadialDistribution_ZernikeMagnitude_CorrActin_9_1	3.84e-14	1.96e-05	7.19e-05	0.000674	4.21e-06	2.08e-06
NuclearRadialDistribution_ZernikeMagnitude_CorrpFAK_6_0	4.53e-09	1.04e-08	3.96e-09	4.28e-07	3.29e-08	2.26e-06
NuclearRadialDistribution_RadialCV_CorrFAK_10of10	0	1.28e-05	0	0.00038	1.58e-10	2.29e-06
RadialDistribution_ZernikeMagnitude_CorrpFAK_8_8	7.22e-11	0.0195303	2.77e-07	1.32e-12	1.56e-11	2.38e-06
NuclearTexture_DifferenceVariance_CorrDNA_5_0	0	0	0.00201709	1.91e-07	0.000183	2.52e-06
NuclearRadialDistribution_ZernikeMagnitude_CorrpFAK_5_5	3.79e-08	0.000879	0.0122525	1.7e-09	5.86e-05	3.11e-06
Texture_InfoMeas2_CorrFAK_5_0	0	0	1.57e-07	0.0120615	0.00015	3.37e-06
RadialDistribution_ZernikeMagnitude_CorrpFAK_5_3	2.56e-08	1.1e-07	7.37e-10	0.000648	1.63e-07	3.42e-06
NuclearGranularity_2_CorrDNA	0	9.87e-14	1.07e-13	2.2e-10	5.2e-06	4.16e-06
RadialDistribution_ZernikeMagnitude_CorrpFAK_7_7	9.85e-13	0.0248263	1.14e-07	5.79e-07	1.29e-06	4.44e-06
NuclearRadialDistribution_ZernikeMagnitude_CorrActin_5_1	1.4e-09	0.0206801	0.00850068	0.0365548	0.00333366	5.49e-06
NuclearShape_Area	0	0.0265309	0.00165036	1.43e-11	0.0173486	5.88e-06
Granularity_1_CorrFAK	0.000251	5.43e-06	0	0	3.1e-10	6.08e-06
NuclearRadialDistribution_ZernikeMagnitude_CorrpFAK_8_8	7.38e-07	0.000475	0.0166917	6.91e-07	6.05e-06	7.52e-06
RadialDistribution_ZernikeMagnitude_CorrActin_5_3	1.66e-11	0.00681259	0.00812739	0.0319863	4.48e-05	9.08e-06
NuclearRadialDistribution_ZernikeMagnitude_CorrActin_6_0	2.75e-13	0.000347	1.08e-05	0.000832	1.55e-05	9.3e-06
RadialDistribution_ZernikeMagnitude_CorrpFAK_9_1	4.1e-13	1.55e-05	0.000392	7.31e-13	2.22e-08	9.9e-06
NuclearRadialDistribution_ZernikeMagnitude_CorrpFAK_7_1	0.000162	5.76e-08	0.00155331	6.77e-13	0.00835893	1.11e-05
NuclearRadialDistribution_RadialCV_CorrFAK_2of10	2.22e-13	0.0191348	0	3.67e-05	0.00144958	1.16e-05
RadialDistribution_ZernikeMagnitude_CorrpFAK_7_3	8.06e-08	1.41e-07	4.87e-13	4.83e-06	2.21e-06	1.2e-05
NuclearRadialDistribution_ZernikeMagnitude_CorrActin_4_0	0	2.96e-12	4.38e-10	7.61e-09	2.61e-05	1.22e-05
NuclearRadialDistribution_ZernikeMagnitude_CorrpFAK_9_3	1.2e-05	1.01e-08	0.0358039	8.56e-14	7.29e-05	1.37e-05
RadialDistribution_ZernikeMagnitude_CorrpFAK_9_5	5.03e-09	1.48e-05	3.61e-11	1.87e-08	8.49e-05	1.38e-05
RadialDistribution_ZernikeMagnitude_CorrpFAK_6_0	2.44e-09	0.000646	0.00223955	3.71e-10	9.56e-13	1.43e-05
NuclearRadialDistribution_FracAtD_CorrFAK_10of10	0.00673319	2.15e-07	5.8e-14	0.00557998	5.79e-06	1.54e-05
NuclearRadialDistribution_ZernikeMagnitude_CorrpFAK_5_1	0.00031	2.7e-05	0.01686	6e-10	0.00849922	1.79e-05
RadialDistribution_ZernikeMagnitude_CorrActin_7_3	4.41e-09	0.00653763	0.0127202	0.00688416	6.38e-05	1.8e-05
NuclearRadialDistribution_RadialCV_CorrFAK_3of10	6.14e-11	0.0160695	9.6e-12	8.41e-07	0.000909	1.9e-05
NuclearRadialDistribution_ZernikeMagnitude_CorrActin_7_7	1.07e-10	0.00436078	8.35e-07	1.14e-06	0.000261	3.73e-05
RadialDistribution_ZernikeMagnitude_CorrpFAK_7_1	6.37e-11	1.67e-05	4.85e-06	3.11e-15	2.14e-09	4.55e-05
NuclearGranularity_8_CorrDNA	9.07e-12	0.00540293	4.75e-10	0.000678	0	5.15e-05
NuclearRadialDistribution_ZernikeMagnitude_CorrActin_9_7	1.28e-09	0.000915	3.48e-08	5.18e-05	2.56e-05	5.56e-05
NuclearRadialDistribution_ZernikeMagnitude_CorrActin_3_1	1.93e-07	0.0169427	0.00074	0.0043204	3.61e-06	5.64e-05
NuclearRadialDistribution_ZernikeMagnitude_CorrpFAK_9_1	1e-05	2.73e-09	0.0139207	2.97e-09	0.00435863	8.5e-05
RadialDistribution_ZernikeMagnitude_CorrpFAK_4_0	1.53e-08	9.38e-08	4.36e-07	0	1.72e-14	0.000109
NuclearRadialDistribution_ZernikeMagnitude_CorrActin_7_1	1.05e-10	0.00126274	0.00164531	0.00178231	0.000329	0.00014
RadialDistribution_ZernikeMagnitude_CorrActin_1_1	4.37e-08	0.000648	0.0154715	0.000166	0.000827	0.000147
NuclearTexture_SumAverage_CorrDNA_5_0	4.8e-08	2.49e-05	1.57e-10	0	0.00160428	0.000159
RadialDistribution_ZernikeMagnitude_CorrActin_4_4	0	0.00186631	0.00314186	3.87e-05	3.43e-07	0.000187
Texture_SumVariance_CorrpFAK_5_0	3.33e-16	0	1.22e-15	0	0.001246	0.000187
RadialDistribution_ZernikeMagnitude_CorrActin_3_1	9.2e-11	0.0155624	0.00676455	5.6e-06	2.6e-05	0.000195
RadialDistribution_ZernikeMagnitude_CorrActin_3_3	3.64e-11	0.0416047	0.000958	0.0388159	0.000179	0.000211
RadialDistribution_ZernikeMagnitude_CorrActin_9_3	3.73e-13	0.0264653	0.000893	8.12e-05	1.04e-05	0.000217
NuclearRadialDistribution_FracAtD_CorrFAK_5of10	2.47e-08	0.000201	1.48e-12	0.00241464	0.00253113	0.000266
NuclearRadialDistribution_ZernikeMagnitude_CorrActin_8_0	1.4e-09	0.00172934	4.74e-05	0.00027	0.000124	0.000337
NuclearRadialDistribution_ZernikeMagnitude_CorrpFAK_1_1	5.58e-05	5.43e-09	0.000876	4.59e-11	5.12e-05	0.000371
RadialDistribution_RadialCV_CorrActin_10of10	0	5.1e-08	0	0.00736125	7.37e-13	0.000386
RadialDistribution_ZernikeMagnitude_CorrpFAK_9_3	3.78e-11	3.94e-06	8.61e-10	8.57e-13	4.14e-09	0.000388
NuclearRadialDistribution_RadialCV_CorrFAK_6of10	1.81e-08	0.0217778	5.68e-12	1.38e-07	1.31e-09	0.000451
NuclearRadialDistribution_ZernikeMagnitude_CorrpFAK_5_3	1.86e-08	1.84e-07	0.00289028	2.34e-13	0.000308	0.000511
RadialDistribution_ZernikeMagnitude_CorrActin_8_6	0	0.0014317	0.00103471	4.39e-07	3.74e-07	0.000522
NuclearRadialDistribution_RadialCV_CorrFAK_5of10	3.32e-10	0.00376106	1.98e-13	1.58e-08	2.69e-09	0.000575
Intensity_IntegratedIntensity_CorrActin	0	0.000617	0	1.42e-07	2.23e-11	0.000641
NuclearRadialDistribution_ZernikeMagnitude_CorrActin_4_4	0	0.00618791	4.51e-12	0.0162709	3.08e-09	0.000652
NuclearRadialDistribution_ZernikeMagnitude_CorrActin_6_4	0	2.33e-07	4.46e-08	1.01e-05	1.73e-07	0.000772
RadialDistribution_ZernikeMagnitude_CorrActin_9_7	3.33e-16	0.049349	0.00147715	0.00171945	7.67e-05	0.000949
NuclearRadialDistribution_ZernikeMagnitude_CorrActin_9_9	1.57e-08	1.69e-05	6.39e-08	1.01e-06	0.00118512	0.00120623
Texture_SumEntropy_CorrpFAK_5_0	1.14e-14	0	5.85e-14	2.94e-14	5.34e-08	0.00132523
RadialDistribution_ZernikeMagnitude_CorrActin_6_6	0	0.00072	0.0016571	2.71e-07	7.37e-07	0.00162678
NuclearRadialDistribution_RadialCV_CorrFAK_9of10	0.000925	8.34e-05	0	1.35e-05	1.74e-11	0.0016738
NuclearRadialDistribution_FracAtD_CorrActin_7of10	0	0.000214	6.35e-11	0.00671464	0.0017363	0.0018395
NuclearRadialDistribution_ZernikeMagnitude_CorrpFAK_3_3	2.67e-06	1.17e-06	0.00749959	4.63e-12	2.4e-05	0.00217789
RadialDistribution_RadialCV_CorrFAK_5of10	2.92e-08	0.00892138	0	5.1e-12	5.66e-07	0.00225735
Texture_Variance_CorrpFAK_5_0	1.33e-14	0	2.38e-12	0	3.96e-05	0.00234031
Texture_SumVariance_CorrFAK_5_0	0	0	0.00548456	0.01621	0.00181565	0.00261379
NuclearShape_MajorAxisLength	0	0.0206207	0.00467712	8.44e-11	0.0327236	0.00354847
NuclearRadialDistribution_MeanFrac_CorrpFAK_7of10	3.44e-09	9.13e-05	4.05e-14	0	0.000791	0.00405314
Texture_InfoMeas1_CorrFAK_5_0	3.38e-12	1.22e-15	9.5e-13	8.76e-06	9.46e-10	0.00440514
RadialDistribution_RadialCV_CorrFAK_4of10	9.31e-12	0.00241539	0	8.59e-12	9.51e-10	0.00617463
NuclearRadialDistribution_MeanFrac_CorrpFAK_6of10	3.97e-09	0.00406872	1.66e-09	4.41e-10	0.000308	0.00670269
RadialDistribution_RadialCV_CorrActin_9of10	0	0.00176353	0	0.00432965	2.56e-08	0.00832194
NuclearRadialDistribution_MeanFrac_CorrFAK_8of10	8.79e-06	0.000149	9.9e-09	0.0103966	0.00365338	0.00832821
NuclearRadialDistribution_ZernikeMagnitude_CorrActin_8_8	3.32e-11	0.00762227	9.12e-08	6.29e-05	0.000133	0.00917794
NuclearTexture_SumAverage_CorrFAK_5_0	0	3.44e-06	2.56e-08	0.00931152	7.25e-08	0.0092835
NuclearShape_Zernike_6_4	0.00135256	0.00244442	0.0303346	0.0394043	0.0340009	0.00965634
Texture_Entropy_CorrpFAK_5_0	3.33e-16	0	5.75e-12	4.25e-10	1.14e-10	0.00997489
NuclearRadialDistribution_MeanFrac_CorrpFAK_10of10	1.43e-09	4.77e-07	0	2.22e-12	3.3e-06	0.010613
NuclearGranularity_4_CorrDNA	7.48e-11	0.037783	7.32e-08	1.19e-06	0.022536	0.0108621
Texture_AngularSecondMoment_CorrpFAK_5_0	1.82e-14	0	6.19e-11	2.15e-08	2.24e-09	0.0116335
Texture_SumAverage_CorrpFAK_5_0	0	0	3.76e-09	1.3e-08	0	0.0140204
NuclearRadialDistribution_RadialCV_CorrpFAK_5of10	0.000508	0.0175226	1.69e-07	0	0	0.015808
NuclearRadialDistribution_MeanFrac_CorrFAK_5of10	3.25e-10	0.000612	1.71e-11	0.000457	8.96e-06	0.0171258
NuclearTexture_InfoMeas2_CorrpFAK_5_0	0	1.48e-12	8.23e-13	0	0	0.0172797
NuclearRadialDistribution_RadialCV_CorrFAK_8of10	0.0328432	0.000202	0	1.05e-07	6.69e-11	0.0175275
NuclearRadialDistribution_RadialCV_CorrFAK_7of10	1.8e-07	0.00128777	1.84e-10	1.68e-10	9.41e-09	0.0175486
RadialDistribution_RadialCV_CorrpFAK_9of10	0	0.000648	0	0	0	0.0194035
NuclearRadialDistribution_ZernikeMagnitude_CorrActin_6_6	6.22e-15	0.0445401	1.42e-09	0.00254701	1.14e-05	0.0207704
NuclearTexture_InfoMeas1_CorrpFAK_5_0	0	0.00166415	3.93e-06	0	9.05e-13	0.0241449
Texture_DifferenceEntropy_CorrpFAK_5_0	1.33e-15	0	2.19e-08	2.21e-06	4.22e-15	0.0246794
RadialDistribution_RadialCV_CorrFAK_6of10	0.0483327	0.0128562	0	0	7.39e-08	0.0258533
NuclearRadialDistribution_FracAtD_CorrFAK_4of10	2.49e-08	0.000906	2.65e-12	1.7e-05	0.0149385	0.0269645
RadialDistribution_MeanFrac_CorrpFAK_3of10	0.000134	2.68e-05	0	0	0	0.0272374
NuclearRadialDistribution_ZernikeMagnitude_CorrFAK_7_3	0.000382	0.000294	0.000569	3.43e-12	8.82e-08	0.0280026
RadialDistribution_RadialCV_CorrpFAK_4of10	0.0322318	0.0281207	6.87e-08	0	0	0.0285159
NuclearRadialDistribution_MeanFrac_CorrpFAK_5of10	2.81e-07	0.0303244	3.4e-08	6.71e-05	3.03e-06	0.0300692
Texture_InverseDifferenceMoment_CorrpFAK_5_0	0	0	1.1e-05	1.16e-07	0	0.0349813
NuclearTexture_Correlation_CorrpFAK_5_0	0	5.66e-12	1.99e-13	0	0	0.0352811
RadialDistribution_MeanFrac_CorrpFAK_4of10	8.09e-05	7.12e-06	0	0	0	0.0381196
Texture_DifferenceVariance_CorrpFAK_5_0	2.76e-10	0	8.31e-06	1.35e-05	0	0.0423971
Intensity_IntegratedIntensity_CorrFAK	0	4.2e-09	8.78e-14	6.66e-16	0	0.0433743
RadialDistribution_MeanFrac_CorrpFAK_2of10	0.000172	0.000222	0	0	0	0.0464956
RadialDistribution_MeanFrac_CorrFAK_10of10	2.12e-06	1.09e-07	0	0	0	0.0466254
