## Supplementary Data - Morphome features for "Predicting gene expression using morphological cell responses to nanotopography"

### Sheet: Sheet1
Table S2. Complete list of the morphome used in the study. A total of 624 features were used in the study. Features removed from the original data excluded features with low variance (<10% coefficient of variation) and high collinearity with other features.
NuclearShape_Area	Texture_SumAverage_CorrActin_5_0	NuclearRadialDistribution_ZernikeMagnitude_CorrFAK_4_0
NuclearShape_Compactness	Texture_SumEntropy_CorrActin_5_0	NuclearRadialDistribution_ZernikeMagnitude_CorrFAK_4_2
NuclearShape_Eccentricity	Texture_SumVariance_CorrActin_5_0	NuclearRadialDistribution_ZernikeMagnitude_CorrFAK_4_4
NuclearShape_Extent	Texture_Variance_CorrActin_5_0	NuclearRadialDistribution_ZernikeMagnitude_CorrFAK_5_1
NuclearShape_FormFactor	NuclearRadialDistribution_FracAtD_CorrActin_10of10	NuclearRadialDistribution_ZernikeMagnitude_CorrFAK_5_3
NuclearShape_MajorAxisLength	NuclearRadialDistribution_FracAtD_CorrActin_1of10	NuclearRadialDistribution_ZernikeMagnitude_CorrFAK_5_5
NuclearShape_MaxFeretDiameter	NuclearRadialDistribution_FracAtD_CorrActin_2of10	NuclearRadialDistribution_ZernikeMagnitude_CorrFAK_6_0
NuclearShape_MaximumRadius	NuclearRadialDistribution_FracAtD_CorrActin_3of10	NuclearRadialDistribution_ZernikeMagnitude_CorrFAK_6_2
NuclearShape_MeanRadius	NuclearRadialDistribution_FracAtD_CorrActin_4of10	NuclearRadialDistribution_ZernikeMagnitude_CorrFAK_6_4
NuclearShape_MedianRadius	NuclearRadialDistribution_FracAtD_CorrActin_5of10	NuclearRadialDistribution_ZernikeMagnitude_CorrFAK_6_6
NuclearShape_MinFeretDiameter	NuclearRadialDistribution_FracAtD_CorrActin_6of10	NuclearRadialDistribution_ZernikeMagnitude_CorrFAK_7_1
NuclearShape_MinorAxisLength	NuclearRadialDistribution_FracAtD_CorrActin_7of10	NuclearRadialDistribution_ZernikeMagnitude_CorrFAK_7_3
NuclearShape_Orientation	NuclearRadialDistribution_FracAtD_CorrActin_8of10	NuclearRadialDistribution_ZernikeMagnitude_CorrFAK_7_5
NuclearShape_Perimeter	NuclearRadialDistribution_FracAtD_CorrActin_9of10	NuclearRadialDistribution_ZernikeMagnitude_CorrFAK_7_7
NuclearShape_Solidity	NuclearRadialDistribution_MeanFrac_CorrActin_10of10	NuclearRadialDistribution_ZernikeMagnitude_CorrFAK_8_0
NuclearShape_Zernike_0_0	NuclearRadialDistribution_MeanFrac_CorrActin_1of10	NuclearRadialDistribution_ZernikeMagnitude_CorrFAK_8_2
NuclearShape_Zernike_1_1	NuclearRadialDistribution_MeanFrac_CorrActin_2of10	NuclearRadialDistribution_ZernikeMagnitude_CorrFAK_8_4
NuclearShape_Zernike_2_0	NuclearRadialDistribution_MeanFrac_CorrActin_3of10	NuclearRadialDistribution_ZernikeMagnitude_CorrFAK_8_6
NuclearShape_Zernike_2_2	NuclearRadialDistribution_MeanFrac_CorrActin_4of10	NuclearRadialDistribution_ZernikeMagnitude_CorrFAK_8_8
NuclearShape_Zernike_3_1	NuclearRadialDistribution_MeanFrac_CorrActin_5of10	NuclearRadialDistribution_ZernikeMagnitude_CorrFAK_9_1
NuclearShape_Zernike_3_3	NuclearRadialDistribution_MeanFrac_CorrActin_6of10	NuclearRadialDistribution_ZernikeMagnitude_CorrFAK_9_3
NuclearShape_Zernike_4_0	NuclearRadialDistribution_MeanFrac_CorrActin_7of10	NuclearRadialDistribution_ZernikeMagnitude_CorrFAK_9_5
NuclearShape_Zernike_4_2	NuclearRadialDistribution_MeanFrac_CorrActin_8of10	NuclearRadialDistribution_ZernikeMagnitude_CorrFAK_9_7
NuclearShape_Zernike_4_4	NuclearRadialDistribution_MeanFrac_CorrActin_9of10	NuclearRadialDistribution_ZernikeMagnitude_CorrFAK_9_9
NuclearShape_Zernike_5_1	NuclearRadialDistribution_RadialCV_CorrActin_10of10	NuclearTexture_AngularSecondMoment_CorrFAK_5_0
NuclearShape_Zernike_5_3	NuclearRadialDistribution_RadialCV_CorrActin_1of10	NuclearTexture_Contrast_CorrFAK_5_0
NuclearShape_Zernike_5_5	NuclearRadialDistribution_RadialCV_CorrActin_2of10	NuclearTexture_Correlation_CorrFAK_5_0
NuclearShape_Zernike_6_0	NuclearRadialDistribution_RadialCV_CorrActin_3of10	NuclearTexture_DifferenceEntropy_CorrFAK_5_0
NuclearShape_Zernike_6_2	NuclearRadialDistribution_RadialCV_CorrActin_4of10	NuclearTexture_DifferenceVariance_CorrFAK_5_0
NuclearShape_Zernike_6_4	NuclearRadialDistribution_RadialCV_CorrActin_5of10	NuclearTexture_Entropy_CorrFAK_5_0
NuclearShape_Zernike_6_6	NuclearRadialDistribution_RadialCV_CorrActin_6of10	NuclearTexture_Gabor_CorrFAK_5
NuclearShape_Zernike_7_1	NuclearRadialDistribution_RadialCV_CorrActin_7of10	NuclearTexture_InfoMeas1_CorrFAK_5_0
NuclearShape_Zernike_7_3	NuclearRadialDistribution_RadialCV_CorrActin_8of10	NuclearTexture_InfoMeas2_CorrFAK_5_0
NuclearShape_Zernike_7_5	NuclearRadialDistribution_RadialCV_CorrActin_9of10	NuclearTexture_InverseDifferenceMoment_CorrFAK_5_0
NuclearShape_Zernike_7_7	NuclearRadialDistribution_ZernikeMagnitude_CorrActin_0_0	NuclearTexture_SumAverage_CorrFAK_5_0
NuclearShape_Zernike_8_0	NuclearRadialDistribution_ZernikeMagnitude_CorrActin_1_1	NuclearTexture_SumEntropy_CorrFAK_5_0
NuclearShape_Zernike_8_2	NuclearRadialDistribution_ZernikeMagnitude_CorrActin_2_0	NuclearTexture_SumVariance_CorrFAK_5_0
NuclearShape_Zernike_8_4	NuclearRadialDistribution_ZernikeMagnitude_CorrActin_2_2	NuclearTexture_Variance_CorrFAK_5_0
NuclearShape_Zernike_8_6	NuclearRadialDistribution_ZernikeMagnitude_CorrActin_3_1	Granularity_10_CorrpFAK
NuclearShape_Zernike_8_8	NuclearRadialDistribution_ZernikeMagnitude_CorrActin_3_3	Granularity_11_CorrpFAK
NuclearShape_Zernike_9_1	NuclearRadialDistribution_ZernikeMagnitude_CorrActin_4_0	Granularity_12_CorrpFAK
NuclearShape_Zernike_9_3	NuclearRadialDistribution_ZernikeMagnitude_CorrActin_4_2	Granularity_13_CorrpFAK
NuclearShape_Zernike_9_5	NuclearRadialDistribution_ZernikeMagnitude_CorrActin_4_4	Granularity_14_CorrpFAK
NuclearShape_Zernike_9_7	NuclearRadialDistribution_ZernikeMagnitude_CorrActin_5_1	Granularity_15_CorrpFAK
NuclearShape_Zernike_9_9	NuclearRadialDistribution_ZernikeMagnitude_CorrActin_5_3	Granularity_16_CorrpFAK
NuclearGranularity_10_CorrDNA	NuclearRadialDistribution_ZernikeMagnitude_CorrActin_5_5	Granularity_1_CorrpFAK
NuclearGranularity_11_CorrDNA	NuclearRadialDistribution_ZernikeMagnitude_CorrActin_6_0	Granularity_2_CorrpFAK
NuclearGranularity_12_CorrDNA	NuclearRadialDistribution_ZernikeMagnitude_CorrActin_6_2	Granularity_3_CorrpFAK
NuclearGranularity_13_CorrDNA	NuclearRadialDistribution_ZernikeMagnitude_CorrActin_6_4	Granularity_4_CorrpFAK
NuclearGranularity_14_CorrDNA	NuclearRadialDistribution_ZernikeMagnitude_CorrActin_6_6	Granularity_5_CorrpFAK
NuclearGranularity_15_CorrDNA	NuclearRadialDistribution_ZernikeMagnitude_CorrActin_7_1	Granularity_6_CorrpFAK
NuclearGranularity_16_CorrDNA	NuclearRadialDistribution_ZernikeMagnitude_CorrActin_7_3	Granularity_7_CorrpFAK
NuclearGranularity_1_CorrDNA	NuclearRadialDistribution_ZernikeMagnitude_CorrActin_7_5	Granularity_8_CorrpFAK
NuclearGranularity_2_CorrDNA	NuclearRadialDistribution_ZernikeMagnitude_CorrActin_7_7	Granularity_9_CorrpFAK
NuclearGranularity_3_CorrDNA	NuclearRadialDistribution_ZernikeMagnitude_CorrActin_8_0	Intensity_IntegratedIntensityEdge_CorrpFAK
NuclearGranularity_4_CorrDNA	NuclearRadialDistribution_ZernikeMagnitude_CorrActin_8_2	Intensity_IntegratedIntensity_CorrpFAK
NuclearGranularity_5_CorrDNA	NuclearRadialDistribution_ZernikeMagnitude_CorrActin_8_4	Intensity_IntegratedIntensityEdge_CorrpFAK/CorrActin
NuclearGranularity_6_CorrDNA	NuclearRadialDistribution_ZernikeMagnitude_CorrActin_8_6	Intensity_IntegratedIntensity_CorrpFAK/CorrActin
NuclearGranularity_7_CorrDNA	NuclearRadialDistribution_ZernikeMagnitude_CorrActin_8_8	Intensity_IntegratedIntensityEdge_CorrpFAK/CorrFAK
NuclearGranularity_8_CorrDNA	NuclearRadialDistribution_ZernikeMagnitude_CorrActin_9_1	Intensity_IntegratedIntensity_CorrpFAK/CorrFAK
NuclearGranularity_9_CorrDNA	NuclearRadialDistribution_ZernikeMagnitude_CorrActin_9_3	RadialDistribution_FracAtD_CorrpFAK_10of10
NuclearTexture_AngularSecondMoment_CorrDNA_5_0	NuclearRadialDistribution_ZernikeMagnitude_CorrActin_9_5	RadialDistribution_FracAtD_CorrpFAK_1of10
NuclearTexture_Contrast_CorrDNA_5_0	NuclearRadialDistribution_ZernikeMagnitude_CorrActin_9_7	RadialDistribution_FracAtD_CorrpFAK_2of10
NuclearTexture_Correlation_CorrDNA_5_0	NuclearRadialDistribution_ZernikeMagnitude_CorrActin_9_9	RadialDistribution_FracAtD_CorrpFAK_3of10
NuclearTexture_DifferenceEntropy_CorrDNA_5_0	NuclearTexture_AngularSecondMoment_CorrActin_5_0	RadialDistribution_FracAtD_CorrpFAK_4of10
NuclearTexture_DifferenceVariance_CorrDNA_5_0	NuclearTexture_Contrast_CorrActin_5_0	RadialDistribution_FracAtD_CorrpFAK_5of10
NuclearTexture_Entropy_CorrDNA_5_0	NuclearTexture_Correlation_CorrActin_5_0	RadialDistribution_FracAtD_CorrpFAK_6of10
NuclearTexture_Gabor_CorrDNA_5	NuclearTexture_DifferenceEntropy_CorrActin_5_0	RadialDistribution_FracAtD_CorrpFAK_7of10
NuclearTexture_InfoMeas1_CorrDNA_5_0	NuclearTexture_DifferenceVariance_CorrActin_5_0	RadialDistribution_FracAtD_CorrpFAK_8of10
NuclearTexture_InfoMeas2_CorrDNA_5_0	NuclearTexture_Entropy_CorrActin_5_0	RadialDistribution_FracAtD_CorrpFAK_9of10
NuclearTexture_InverseDifferenceMoment_CorrDNA_5_0	NuclearTexture_Gabor_CorrActin_5	RadialDistribution_MeanFrac_CorrpFAK_10of10
NuclearTexture_SumAverage_CorrDNA_5_0	NuclearTexture_InfoMeas1_CorrActin_5_0	RadialDistribution_MeanFrac_CorrpFAK_1of10
NuclearTexture_SumEntropy_CorrDNA_5_0	NuclearTexture_InfoMeas2_CorrActin_5_0	RadialDistribution_MeanFrac_CorrpFAK_2of10
NuclearTexture_SumVariance_CorrDNA_5_0	NuclearTexture_InverseDifferenceMoment_CorrActin_5_0	RadialDistribution_MeanFrac_CorrpFAK_3of10
NuclearTexture_Variance_CorrDNA_5_0	NuclearTexture_SumAverage_CorrActin_5_0	RadialDistribution_MeanFrac_CorrpFAK_4of10
AreaShape_Area	NuclearTexture_SumEntropy_CorrActin_5_0	RadialDistribution_MeanFrac_CorrpFAK_5of10
AreaShape_Compactness	NuclearTexture_SumVariance_CorrActin_5_0	RadialDistribution_MeanFrac_CorrpFAK_6of10
AreaShape_Eccentricity	NuclearTexture_Variance_CorrActin_5_0	RadialDistribution_MeanFrac_CorrpFAK_7of10
AreaShape_Extent	Granularity_10_CorrFAK	RadialDistribution_MeanFrac_CorrpFAK_8of10
AreaShape_FormFactor	Granularity_11_CorrFAK	RadialDistribution_MeanFrac_CorrpFAK_9of10
AreaShape_MajorAxisLength	Granularity_12_CorrFAK	RadialDistribution_RadialCV_CorrpFAK_10of10
AreaShape_MaxFeretDiameter	Granularity_13_CorrFAK	RadialDistribution_RadialCV_CorrpFAK_1of10
AreaShape_MaximumRadius	Granularity_14_CorrFAK	RadialDistribution_RadialCV_CorrpFAK_2of10
AreaShape_MeanRadius	Granularity_15_CorrFAK	RadialDistribution_RadialCV_CorrpFAK_3of10
AreaShape_MedianRadius	Granularity_16_CorrFAK	RadialDistribution_RadialCV_CorrpFAK_4of10
AreaShape_MinFeretDiameter	Granularity_1_CorrFAK	RadialDistribution_RadialCV_CorrpFAK_5of10
AreaShape_MinorAxisLength	Granularity_2_CorrFAK	RadialDistribution_RadialCV_CorrpFAK_6of10
AreaShape_Orientation	Granularity_3_CorrFAK	RadialDistribution_RadialCV_CorrpFAK_7of10
AreaShape_Perimeter	Granularity_4_CorrFAK	RadialDistribution_RadialCV_CorrpFAK_8of10
AreaShape_Solidity	Granularity_5_CorrFAK	RadialDistribution_RadialCV_CorrpFAK_9of10
AreaShape_Zernike_0_0	Granularity_6_CorrFAK	RadialDistribution_ZernikeMagnitude_CorrpFAK_0_0
AreaShape_Zernike_1_1	Granularity_7_CorrFAK	RadialDistribution_ZernikeMagnitude_CorrpFAK_1_1
AreaShape_Zernike_2_0	Granularity_8_CorrFAK	RadialDistribution_ZernikeMagnitude_CorrpFAK_2_0
AreaShape_Zernike_2_2	Granularity_9_CorrFAK	RadialDistribution_ZernikeMagnitude_CorrpFAK_2_2
AreaShape_Zernike_3_1	Intensity_IntegratedIntensityEdge_CorrFAK	RadialDistribution_ZernikeMagnitude_CorrpFAK_3_1
AreaShape_Zernike_3_3	Intensity_IntegratedIntensity_CorrFAK	RadialDistribution_ZernikeMagnitude_CorrpFAK_3_3
AreaShape_Zernike_4_0	Intensity_IntegratedIntensityEdge_CorrFAK/CorrActin	RadialDistribution_ZernikeMagnitude_CorrpFAK_4_0
AreaShape_Zernike_4_2	Intensity_IntegratedIntensity_CorrFAK/CorrActin	RadialDistribution_ZernikeMagnitude_CorrpFAK_4_2
AreaShape_Zernike_4_4	RadialDistribution_FracAtD_CorrFAK_10of10	RadialDistribution_ZernikeMagnitude_CorrpFAK_4_4
AreaShape_Zernike_5_1	RadialDistribution_FracAtD_CorrFAK_1of10	RadialDistribution_ZernikeMagnitude_CorrpFAK_5_1
AreaShape_Zernike_5_3	RadialDistribution_FracAtD_CorrFAK_2of10	RadialDistribution_ZernikeMagnitude_CorrpFAK_5_3
AreaShape_Zernike_5_5	RadialDistribution_FracAtD_CorrFAK_3of10	RadialDistribution_ZernikeMagnitude_CorrpFAK_5_5
AreaShape_Zernike_6_0	RadialDistribution_FracAtD_CorrFAK_4of10	RadialDistribution_ZernikeMagnitude_CorrpFAK_6_0
AreaShape_Zernike_6_2	RadialDistribution_FracAtD_CorrFAK_5of10	RadialDistribution_ZernikeMagnitude_CorrpFAK_6_2
AreaShape_Zernike_6_4	RadialDistribution_FracAtD_CorrFAK_6of10	RadialDistribution_ZernikeMagnitude_CorrpFAK_6_4
AreaShape_Zernike_6_6	RadialDistribution_FracAtD_CorrFAK_7of10	RadialDistribution_ZernikeMagnitude_CorrpFAK_6_6
AreaShape_Zernike_7_1	RadialDistribution_FracAtD_CorrFAK_8of10	RadialDistribution_ZernikeMagnitude_CorrpFAK_7_1
AreaShape_Zernike_7_3	RadialDistribution_FracAtD_CorrFAK_9of10	RadialDistribution_ZernikeMagnitude_CorrpFAK_7_3
AreaShape_Zernike_7_5	RadialDistribution_MeanFrac_CorrFAK_10of10	RadialDistribution_ZernikeMagnitude_CorrpFAK_7_5
AreaShape_Zernike_7_7	RadialDistribution_MeanFrac_CorrFAK_1of10	RadialDistribution_ZernikeMagnitude_CorrpFAK_7_7
AreaShape_Zernike_8_0	RadialDistribution_MeanFrac_CorrFAK_2of10	RadialDistribution_ZernikeMagnitude_CorrpFAK_8_0
AreaShape_Zernike_8_2	RadialDistribution_MeanFrac_CorrFAK_3of10	RadialDistribution_ZernikeMagnitude_CorrpFAK_8_2
AreaShape_Zernike_8_4	RadialDistribution_MeanFrac_CorrFAK_4of10	RadialDistribution_ZernikeMagnitude_CorrpFAK_8_4
AreaShape_Zernike_8_6	RadialDistribution_MeanFrac_CorrFAK_5of10	RadialDistribution_ZernikeMagnitude_CorrpFAK_8_6
AreaShape_Zernike_8_8	RadialDistribution_MeanFrac_CorrFAK_6of10	RadialDistribution_ZernikeMagnitude_CorrpFAK_8_8
AreaShape_Zernike_9_1	RadialDistribution_MeanFrac_CorrFAK_7of10	RadialDistribution_ZernikeMagnitude_CorrpFAK_9_1
AreaShape_Zernike_9_3	RadialDistribution_MeanFrac_CorrFAK_8of10	RadialDistribution_ZernikeMagnitude_CorrpFAK_9_3
AreaShape_Zernike_9_5	RadialDistribution_MeanFrac_CorrFAK_9of10	RadialDistribution_ZernikeMagnitude_CorrpFAK_9_5
AreaShape_Zernike_9_7	RadialDistribution_RadialCV_CorrFAK_10of10	RadialDistribution_ZernikeMagnitude_CorrpFAK_9_7
AreaShape_Zernike_9_9	RadialDistribution_RadialCV_CorrFAK_1of10	RadialDistribution_ZernikeMagnitude_CorrpFAK_9_9
Granularity_10_CorrActin	RadialDistribution_RadialCV_CorrFAK_2of10	Texture_AngularSecondMoment_CorrpFAK_5_0
Granularity_11_CorrActin	RadialDistribution_RadialCV_CorrFAK_3of10	Texture_Contrast_CorrpFAK_5_0
Granularity_12_CorrActin	RadialDistribution_RadialCV_CorrFAK_4of10	Texture_Correlation_CorrpFAK_5_0
Granularity_13_CorrActin	RadialDistribution_RadialCV_CorrFAK_5of10	Texture_DifferenceEntropy_CorrpFAK_5_0
Granularity_14_CorrActin	RadialDistribution_RadialCV_CorrFAK_6of10	Texture_DifferenceVariance_CorrpFAK_5_0
Granularity_15_CorrActin	RadialDistribution_RadialCV_CorrFAK_7of10	Texture_Entropy_CorrpFAK_5_0
Granularity_16_CorrActin	RadialDistribution_RadialCV_CorrFAK_8of10	Texture_Gabor_CorrpFAK_5
Granularity_1_CorrActin	RadialDistribution_RadialCV_CorrFAK_9of10	Texture_InfoMeas1_CorrpFAK_5_0
Granularity_2_CorrActin	RadialDistribution_ZernikeMagnitude_CorrFAK_0_0	Texture_InfoMeas2_CorrpFAK_5_0
Granularity_3_CorrActin	RadialDistribution_ZernikeMagnitude_CorrFAK_1_1	Texture_InverseDifferenceMoment_CorrpFAK_5_0
Granularity_4_CorrActin	RadialDistribution_ZernikeMagnitude_CorrFAK_2_0	Texture_SumAverage_CorrpFAK_5_0
Granularity_5_CorrActin	RadialDistribution_ZernikeMagnitude_CorrFAK_2_2	Texture_SumEntropy_CorrpFAK_5_0
Granularity_6_CorrActin	RadialDistribution_ZernikeMagnitude_CorrFAK_3_1	Texture_SumVariance_CorrpFAK_5_0
Granularity_7_CorrActin	RadialDistribution_ZernikeMagnitude_CorrFAK_3_3	Texture_Variance_CorrpFAK_5_0
Granularity_8_CorrActin	RadialDistribution_ZernikeMagnitude_CorrFAK_4_0	NuclearRadialDistribution_FracAtD_CorrpFAK_10of10
Granularity_9_CorrActin	RadialDistribution_ZernikeMagnitude_CorrFAK_4_2	NuclearRadialDistribution_FracAtD_CorrpFAK_1of10
Intensity_IntegratedIntensityEdge_CorrActin	RadialDistribution_ZernikeMagnitude_CorrFAK_4_4	NuclearRadialDistribution_FracAtD_CorrpFAK_2of10
Intensity_IntegratedIntensity_CorrActin	RadialDistribution_ZernikeMagnitude_CorrFAK_5_1	NuclearRadialDistribution_FracAtD_CorrpFAK_3of10
RadialDistribution_FracAtD_CorrActin_10of10	RadialDistribution_ZernikeMagnitude_CorrFAK_5_3	NuclearRadialDistribution_FracAtD_CorrpFAK_4of10
RadialDistribution_FracAtD_CorrActin_1of10	RadialDistribution_ZernikeMagnitude_CorrFAK_5_5	NuclearRadialDistribution_FracAtD_CorrpFAK_5of10
RadialDistribution_FracAtD_CorrActin_2of10	RadialDistribution_ZernikeMagnitude_CorrFAK_6_0	NuclearRadialDistribution_FracAtD_CorrpFAK_6of10
RadialDistribution_FracAtD_CorrActin_3of10	RadialDistribution_ZernikeMagnitude_CorrFAK_6_2	NuclearRadialDistribution_FracAtD_CorrpFAK_7of10
RadialDistribution_FracAtD_CorrActin_4of10	RadialDistribution_ZernikeMagnitude_CorrFAK_6_4	NuclearRadialDistribution_FracAtD_CorrpFAK_8of10
RadialDistribution_FracAtD_CorrActin_5of10	RadialDistribution_ZernikeMagnitude_CorrFAK_6_6	NuclearRadialDistribution_FracAtD_CorrpFAK_9of10
RadialDistribution_FracAtD_CorrActin_6of10	RadialDistribution_ZernikeMagnitude_CorrFAK_7_1	NuclearRadialDistribution_MeanFrac_CorrpFAK_10of10
RadialDistribution_FracAtD_CorrActin_7of10	RadialDistribution_ZernikeMagnitude_CorrFAK_7_3	NuclearRadialDistribution_MeanFrac_CorrpFAK_1of10
RadialDistribution_FracAtD_CorrActin_8of10	RadialDistribution_ZernikeMagnitude_CorrFAK_7_5	NuclearRadialDistribution_MeanFrac_CorrpFAK_2of10
RadialDistribution_FracAtD_CorrActin_9of10	RadialDistribution_ZernikeMagnitude_CorrFAK_7_7	NuclearRadialDistribution_MeanFrac_CorrpFAK_3of10
RadialDistribution_MeanFrac_CorrActin_10of10	RadialDistribution_ZernikeMagnitude_CorrFAK_8_0	NuclearRadialDistribution_MeanFrac_CorrpFAK_4of10
RadialDistribution_MeanFrac_CorrActin_1of10	RadialDistribution_ZernikeMagnitude_CorrFAK_8_2	NuclearRadialDistribution_MeanFrac_CorrpFAK_5of10
RadialDistribution_MeanFrac_CorrActin_2of10	RadialDistribution_ZernikeMagnitude_CorrFAK_8_4	NuclearRadialDistribution_MeanFrac_CorrpFAK_6of10
RadialDistribution_MeanFrac_CorrActin_3of10	RadialDistribution_ZernikeMagnitude_CorrFAK_8_6	NuclearRadialDistribution_MeanFrac_CorrpFAK_7of10
RadialDistribution_MeanFrac_CorrActin_4of10	RadialDistribution_ZernikeMagnitude_CorrFAK_8_8	NuclearRadialDistribution_MeanFrac_CorrpFAK_8of10
RadialDistribution_MeanFrac_CorrActin_5of10	RadialDistribution_ZernikeMagnitude_CorrFAK_9_1	NuclearRadialDistribution_MeanFrac_CorrpFAK_9of10
RadialDistribution_MeanFrac_CorrActin_6of10	RadialDistribution_ZernikeMagnitude_CorrFAK_9_3	NuclearRadialDistribution_RadialCV_CorrpFAK_10of10
RadialDistribution_MeanFrac_CorrActin_7of10	RadialDistribution_ZernikeMagnitude_CorrFAK_9_5	NuclearRadialDistribution_RadialCV_CorrpFAK_1of10
RadialDistribution_MeanFrac_CorrActin_8of10	RadialDistribution_ZernikeMagnitude_CorrFAK_9_7	NuclearRadialDistribution_RadialCV_CorrpFAK_2of10
RadialDistribution_MeanFrac_CorrActin_9of10	RadialDistribution_ZernikeMagnitude_CorrFAK_9_9	NuclearRadialDistribution_RadialCV_CorrpFAK_3of10
RadialDistribution_RadialCV_CorrActin_10of10	Texture_AngularSecondMoment_CorrFAK_5_0	NuclearRadialDistribution_RadialCV_CorrpFAK_4of10
RadialDistribution_RadialCV_CorrActin_1of10	Texture_Contrast_CorrFAK_5_0	NuclearRadialDistribution_RadialCV_CorrpFAK_5of10
RadialDistribution_RadialCV_CorrActin_2of10	Texture_Correlation_CorrFAK_5_0	NuclearRadialDistribution_RadialCV_CorrpFAK_6of10
RadialDistribution_RadialCV_CorrActin_3of10	Texture_DifferenceEntropy_CorrFAK_5_0	NuclearRadialDistribution_RadialCV_CorrpFAK_7of10
RadialDistribution_RadialCV_CorrActin_4of10	Texture_DifferenceVariance_CorrFAK_5_0	NuclearRadialDistribution_RadialCV_CorrpFAK_8of10
RadialDistribution_RadialCV_CorrActin_5of10	Texture_Entropy_CorrFAK_5_0	NuclearRadialDistribution_RadialCV_CorrpFAK_9of10
RadialDistribution_RadialCV_CorrActin_6of10	Texture_Gabor_CorrFAK_5	NuclearRadialDistribution_ZernikeMagnitude_CorrpFAK_0_0
RadialDistribution_RadialCV_CorrActin_7of10	Texture_InfoMeas1_CorrFAK_5_0	NuclearRadialDistribution_ZernikeMagnitude_CorrpFAK_1_1
RadialDistribution_RadialCV_CorrActin_8of10	Texture_InfoMeas2_CorrFAK_5_0	NuclearRadialDistribution_ZernikeMagnitude_CorrpFAK_2_0
RadialDistribution_RadialCV_CorrActin_9of10	Texture_InverseDifferenceMoment_CorrFAK_5_0	NuclearRadialDistribution_ZernikeMagnitude_CorrpFAK_2_2
RadialDistribution_ZernikeMagnitude_CorrActin_0_0	Texture_SumAverage_CorrFAK_5_0	NuclearRadialDistribution_ZernikeMagnitude_CorrpFAK_3_1
RadialDistribution_ZernikeMagnitude_CorrActin_1_1	Texture_SumEntropy_CorrFAK_5_0	NuclearRadialDistribution_ZernikeMagnitude_CorrpFAK_3_3
RadialDistribution_ZernikeMagnitude_CorrActin_2_0	Texture_SumVariance_CorrFAK_5_0	NuclearRadialDistribution_ZernikeMagnitude_CorrpFAK_4_0
RadialDistribution_ZernikeMagnitude_CorrActin_2_2	Texture_Variance_CorrFAK_5_0	NuclearRadialDistribution_ZernikeMagnitude_CorrpFAK_4_2
RadialDistribution_ZernikeMagnitude_CorrActin_3_1	NuclearRadialDistribution_FracAtD_CorrFAK_10of10	NuclearRadialDistribution_ZernikeMagnitude_CorrpFAK_4_4
RadialDistribution_ZernikeMagnitude_CorrActin_3_3	NuclearRadialDistribution_FracAtD_CorrFAK_1of10	NuclearRadialDistribution_ZernikeMagnitude_CorrpFAK_5_1
RadialDistribution_ZernikeMagnitude_CorrActin_4_0	NuclearRadialDistribution_FracAtD_CorrFAK_2of10	NuclearRadialDistribution_ZernikeMagnitude_CorrpFAK_5_3
RadialDistribution_ZernikeMagnitude_CorrActin_4_2	NuclearRadialDistribution_FracAtD_CorrFAK_3of10	NuclearRadialDistribution_ZernikeMagnitude_CorrpFAK_5_5
RadialDistribution_ZernikeMagnitude_CorrActin_4_4	NuclearRadialDistribution_FracAtD_CorrFAK_4of10	NuclearRadialDistribution_ZernikeMagnitude_CorrpFAK_6_0
RadialDistribution_ZernikeMagnitude_CorrActin_5_1	NuclearRadialDistribution_FracAtD_CorrFAK_5of10	NuclearRadialDistribution_ZernikeMagnitude_CorrpFAK_6_2
RadialDistribution_ZernikeMagnitude_CorrActin_5_3	NuclearRadialDistribution_FracAtD_CorrFAK_6of10	NuclearRadialDistribution_ZernikeMagnitude_CorrpFAK_6_4
RadialDistribution_ZernikeMagnitude_CorrActin_5_5	NuclearRadialDistribution_FracAtD_CorrFAK_7of10	NuclearRadialDistribution_ZernikeMagnitude_CorrpFAK_6_6
RadialDistribution_ZernikeMagnitude_CorrActin_6_0	NuclearRadialDistribution_FracAtD_CorrFAK_8of10	NuclearRadialDistribution_ZernikeMagnitude_CorrpFAK_7_1
RadialDistribution_ZernikeMagnitude_CorrActin_6_2	NuclearRadialDistribution_FracAtD_CorrFAK_9of10	NuclearRadialDistribution_ZernikeMagnitude_CorrpFAK_7_3
RadialDistribution_ZernikeMagnitude_CorrActin_6_4	NuclearRadialDistribution_MeanFrac_CorrFAK_10of10	NuclearRadialDistribution_ZernikeMagnitude_CorrpFAK_7_5
RadialDistribution_ZernikeMagnitude_CorrActin_6_6	NuclearRadialDistribution_MeanFrac_CorrFAK_1of10	NuclearRadialDistribution_ZernikeMagnitude_CorrpFAK_7_7
RadialDistribution_ZernikeMagnitude_CorrActin_7_1	NuclearRadialDistribution_MeanFrac_CorrFAK_2of10	NuclearRadialDistribution_ZernikeMagnitude_CorrpFAK_8_0
RadialDistribution_ZernikeMagnitude_CorrActin_7_3	NuclearRadialDistribution_MeanFrac_CorrFAK_3of10	NuclearRadialDistribution_ZernikeMagnitude_CorrpFAK_8_2
RadialDistribution_ZernikeMagnitude_CorrActin_7_5	NuclearRadialDistribution_MeanFrac_CorrFAK_4of10	NuclearRadialDistribution_ZernikeMagnitude_CorrpFAK_8_4
RadialDistribution_ZernikeMagnitude_CorrActin_7_7	NuclearRadialDistribution_MeanFrac_CorrFAK_5of10	NuclearRadialDistribution_ZernikeMagnitude_CorrpFAK_8_6
RadialDistribution_ZernikeMagnitude_CorrActin_8_0	NuclearRadialDistribution_MeanFrac_CorrFAK_6of10	NuclearRadialDistribution_ZernikeMagnitude_CorrpFAK_8_8
RadialDistribution_ZernikeMagnitude_CorrActin_8_2	NuclearRadialDistribution_MeanFrac_CorrFAK_7of10	NuclearRadialDistribution_ZernikeMagnitude_CorrpFAK_9_1
RadialDistribution_ZernikeMagnitude_CorrActin_8_4	NuclearRadialDistribution_MeanFrac_CorrFAK_8of10	NuclearRadialDistribution_ZernikeMagnitude_CorrpFAK_9_3
RadialDistribution_ZernikeMagnitude_CorrActin_8_6	NuclearRadialDistribution_MeanFrac_CorrFAK_9of10	NuclearRadialDistribution_ZernikeMagnitude_CorrpFAK_9_5
RadialDistribution_ZernikeMagnitude_CorrActin_8_8	NuclearRadialDistribution_RadialCV_CorrFAK_10of10	NuclearRadialDistribution_ZernikeMagnitude_CorrpFAK_9_7
RadialDistribution_ZernikeMagnitude_CorrActin_9_1	NuclearRadialDistribution_RadialCV_CorrFAK_1of10	NuclearRadialDistribution_ZernikeMagnitude_CorrpFAK_9_9
RadialDistribution_ZernikeMagnitude_CorrActin_9_3	NuclearRadialDistribution_RadialCV_CorrFAK_2of10	NuclearTexture_AngularSecondMoment_CorrpFAK_5_0
RadialDistribution_ZernikeMagnitude_CorrActin_9_5	NuclearRadialDistribution_RadialCV_CorrFAK_3of10	NuclearTexture_Contrast_CorrpFAK_5_0
RadialDistribution_ZernikeMagnitude_CorrActin_9_7	NuclearRadialDistribution_RadialCV_CorrFAK_4of10	NuclearTexture_Correlation_CorrpFAK_5_0
RadialDistribution_ZernikeMagnitude_CorrActin_9_9	NuclearRadialDistribution_RadialCV_CorrFAK_5of10	NuclearTexture_DifferenceEntropy_CorrpFAK_5_0
Texture_AngularSecondMoment_CorrActin_5_0	NuclearRadialDistribution_RadialCV_CorrFAK_6of10	NuclearTexture_DifferenceVariance_CorrpFAK_5_0
Texture_Contrast_CorrActin_5_0	NuclearRadialDistribution_RadialCV_CorrFAK_7of10	NuclearTexture_Entropy_CorrpFAK_5_0
Texture_Correlation_CorrActin_5_0	NuclearRadialDistribution_RadialCV_CorrFAK_8of10	NuclearTexture_Gabor_CorrpFAK_5
Texture_DifferenceEntropy_CorrActin_5_0	NuclearRadialDistribution_RadialCV_CorrFAK_9of10	NuclearTexture_InfoMeas1_CorrpFAK_5_0
Texture_DifferenceVariance_CorrActin_5_0	NuclearRadialDistribution_ZernikeMagnitude_CorrFAK_0_0	NuclearTexture_InfoMeas2_CorrpFAK_5_0
Texture_Entropy_CorrActin_5_0	NuclearRadialDistribution_ZernikeMagnitude_CorrFAK_1_1	NuclearTexture_InverseDifferenceMoment_CorrpFAK_5_0
Texture_Gabor_CorrActin_5	NuclearRadialDistribution_ZernikeMagnitude_CorrFAK_2_0	NuclearTexture_SumAverage_CorrpFAK_5_0
Texture_InfoMeas1_CorrActin_5_0	NuclearRadialDistribution_ZernikeMagnitude_CorrFAK_2_2	NuclearTexture_SumEntropy_CorrpFAK_5_0
Texture_InfoMeas2_CorrActin_5_0	NuclearRadialDistribution_ZernikeMagnitude_CorrFAK_3_1	NuclearTexture_SumVariance_CorrpFAK_5_0
Texture_InverseDifferenceMoment_CorrActin_5_0	NuclearRadialDistribution_ZernikeMagnitude_CorrFAK_3_3	NuclearTexture_Variance_CorrpFAK_5_0
